# Genetic architecture of a body color cline in *Drosophila americana*

**DOI:** 10.1101/2020.05.07.074211

**Authors:** Lisa L. Sramkoski, Wesley N. McLaughlin, Arielle M. Cooley, David C. Yuan, Alisha John, Patricia J. Wittkopp

## Abstract

Phenotypic variation within a species is often structured geographically in clines. In *Drosophila americana*, a longitudinal cline for body color exists within North America that appears to be due to local adaptation. The *tan* and *ebony* genes have been hypothesized to contribute to this cline, with alleles of both genes that lighten body color found in *D. americana*. These alleles are similar in sequence and function to the allele fixed in *D. americana’s* more lightly pigmented sister species, *Drosophila novamexicana*. To test this hypothesis, we examined the frequency and geographic distribution of *D. novamexicana*-like alleles of *tan* and *ebony* in *D. americana*. Among alleles from over 100 strains of *D. americana* isolated from 21 geographic locations, we failed to identify additional alleles of *tan* or *ebony* with as much sequence similarity to *D. novamexicana* as the alleles previously described. However, using genetic analysis of 51 *D. americana* strains derived from 20 geographic locations, we identified one new allele of *ebony* and one new allele of *tan* segregating in *D. americana* that are functionally equivalent to the *D. novamexicana* allele. An additional 5 alleles of *tan* also showed marginal evidence of functional similarity. Given the rarity of these alleles, however, we conclude that they are unlikely to be driving the pigmentation cline. Indeed, phenotypic distributions of the 51 backcross populations analyzed indicate a more complex genetic architecture, with diversity in the number and effects of loci altering pigmentation observed both within and among populations of *D. americana*. This genetic heterogeneity poses a challenge to association studies and genomic scans for clinal variation, but might be common in natural populations.
