## Supplementary Table 1 for "Genetic architecture of a body color cline in *Drosophila americana*"

### Sheet: Sheet1
Supplementary Table 1. Drosophila Strains
Lines in bold text were used for genetic analysis
Pigmentation data (least-squares means) for the following populations comes from Wittkopp et al. (2011) Heredity: DN, II, MK, NN, OC, SC, WS. Pigmenation of remaining lines reported first in this study.
For pigmentation, more positive values = lighter pigmentation
Species	Strain name (used in paper)	Provider	Collection site	Latitude	Longitude	Pigmentation	Collection year	ebony ex 5-8	tan_concat (intron 1)	Backcross	Notes	Number lines used for genetic analysis per population
D. americana	A01	Drosophila Species Stock Center	Poplar, MT	48.1131	-105.198	NA	1947	x	x		Wittkopp et al. (2009) identified D. novamexicana-like allele of tan. (stock center ID 15010-0951.01). Partial ebony sequence GenBank: GQ457368.1; Complete tan sequence GenBank: GQ457346.1	0
D. americana	BB0506	Bryant McAllister	Brewer Basin, near Reelfoot NWR, TN	36.4697	-89.3169	-18.53	2005	x	x			1
D. americana	BB0514	Bryant McAllister	Brewer Basin, near Reelfoot NWR, TN	36.4697	-89.3169	-20.29	2005	x	x
D. americana	BB0530	Bryant McAllister	Brewer Basin, near Reelfoot NWR, TN	36.4697	-89.3169	-17.68	2005	x	x
D. americana	BB0534	Bryant McAllister	Brewer Basin, near Reelfoot NWR, TN	36.4697	-89.3169	-13.4	2005	x	x
D. americana	BB0546	Bryant McAllister	Brewer Basin, near Reelfoot NWR, TN	36.4697	-89.3169	-17.19	2005	x	x	x
D. americana	BU0602	Bryant McAllister	Bradley Unit of Eufaula NWR, Eufaula, AL	31.9943	-85.0509	-18	2006	x	x			3
D. americana	BU0610	Bryant McAllister	Bradley Unit of Eufaula NWR, Eufaula, AL	31.9943	-85.0509	-16.1	2006	x	x	x
D. americana	BU0616	Bryant McAllister	Bradley Unit of Eufaula NWR, Eufaula, AL	31.9943	-85.0509	-16.78	2006	x	x	x
D. americana	BU0622	Bryant McAllister	Bradley Unit of Eufaula NWR, Eufaula, AL	31.9943	-85.0509	-17.58	2006	x	x
D. americana	BU0624	Bryant McAllister	Bradley Unit of Eufaula NWR, Eufaula, AL	31.9943	-85.0509	-14.82	2006	x	x	x
D. americana	BU0628	Bryant McAllister	Bradley Unit of Eufaula NWR, Eufaula, AL	31.9943	-85.0509	-14.1	2006	x	x
D. americana	BU0652	Bryant McAllister	Bradley Unit of Eufaula NWR, Eufaula, AL	31.9943	-85.0509	-16.68	2006	x	x
D. americana	CB0504	Bryant McAllister	Corney Bayou, Kisatchie National Forest, LA	32.98	-92.85	-20.54	2005	x	x	x		5
D. americana	CB0506	Bryant McAllister	Corney Bayou, Kisatchie National Forest, LA	32.98	-92.85	-17.26	2005	x	x	x
D. americana	CB0510	Bryant McAllister	Corney Bayou, Kisatchie National Forest, LA	32.98	-92.85	-22.62	2005	x	x
D. americana	CB0512	Bryant McAllister	Corney Bayou, Kisatchie National Forest, LA	32.98	-92.85	-17.43	2005	x	x	x
D. americana	CB0514	Bryant McAllister	Corney Bayou, Kisatchie National Forest, LA	32.98	-92.85	-22.27	2005	x	x	x
D. americana	CB0520	Bryant McAllister	Corney Bayou, Kisatchie National Forest, LA	32.98	-92.85	-21.15	2005	x	x
D. americana	CB0522	Bryant McAllister	Corney Bayou, Kisatchie National Forest, LA	32.98	-92.85	-20.85	2005	x	x	x
D. americana	CB0524	Bryant McAllister	Corney Bayou, Kisatchie National Forest, LA	32.98	-92.85	-19.58	2005	x	x
D. americana	CB0526	Bryant McAllister	Corney Bayou, Kisatchie National Forest, LA	32.98	-92.85	-20.6	2005	x	x
D. americana	CI0502	Bryant McAllister	Cat Island National Wildlife Refuge, LA	30.7582	-91.4723	-6.75	2005	x	x	x		2
D. americana	CI0508	Bryant McAllister	Cat Island National Wildlife Refuge, LA	30.7582	-91.4723	-6.48	2005	x	x
D. americana	CI0518	Bryant McAllister	Cat Island National Wildlife Refuge, LA	30.7582	-91.4723	-9.88	2005	x	x
D. americana	CI0528	Bryant McAllister	Cat Island National Wildlife Refuge, LA	30.7582	-91.4723	-13.54	2005	x	x
D. americana	CI0530	Bryant McAllister	Cat Island National Wildlife Refuge, LA	30.7582	-91.4723	-14.69	2005	x	x	x
D. americana	CI0538	Bryant McAllister	Cat Island National Wildlife Refuge, LA	30.7582	-91.4723	-15.27	2005	x	x
D. americana	DA0610	Bryant McAllister	North of Demopolis, AL	32.5401	-87.8368	-20.94	2006	x	x	x		3
D. americana	DA0616	Bryant McAllister	North of Demopolis, AL	32.5401	-87.8368	-21.98	2006	x	x
D. americana	DA0620	Bryant McAllister	North of Demopolis, AL	32.5401	-87.8368	-19.5	2006	x	x	x
D. americana	DA0626	Bryant McAllister	North of Demopolis, AL	32.5401	-87.8368	-19.33	2006	x	x	x	D. americana tan allele equivalent to D. novamexicana allele (P = 0.16)
D. americana	DA0634	Bryant McAllister	North of Demopolis, AL	32.5401	-87.8368	-18.04	2006	x	x
D. americana	DA0644	Bryant McAllister	North of Demopolis, AL	32.5401	-87.8368	-18.32	2006	x	x
D. americana	DI0506	Bryant McAllister	Duck Island, Duck Island, Banner Township, IL	40.4599	-89.9415	-17.12	2005	x	x			2
D. americana	DI0514	Bryant McAllister	Duck Island, Duck Island, Banner Township, IL	40.4599	-89.9415	-21.97	2005		x	x
D. americana	DI0562	Bryant McAllister	Duck Island, Duck Island, Banner Township, IL	40.4599	-89.9415	-17.91	2005	x	x	x
D. americana	DN2 (DN00.02)	Bryant McAllister	Platte River south of Duncan, NE	41.3683	-97.4959	NA	2000	x	x		Wittkopp et al. (2009) identified D. novamexicana-like allele of ebony (strain called DN2 in previous publication). Partial ebony sequence GenBank: GQ457356.1. Partial tan sequence GenBank: GQ457349.1	1
D. americana	DN0712X09	Bryant McAllister	Platte River south of Duncan, NE	41.3683	-97.4959	-17.2319	2007	x	x
D. americana	DN0728X21	Bryant McAllister	Platte River south of Duncan, NE	41.3683	-97.4959	-20.0857	2007	x	x
D. americana	DN0744X33	Bryant McAllister	Platte River south of Duncan, NE	41.3683	-97.4959	-14.5737	2007	x	x
D. americana	DN0748X37	Bryant McAllister	Platte River south of Duncan, NE	41.3683	-97.4959	-16.3576	2007	x	x	x	D. americana ebony equivalent to D. novamexicana allele (P = 0.18)
D. americana	DN0752X41	Bryant McAllister	Platte River south of Duncan, NE	41.3683	-97.4959	-17.457	2007	x	x
D. americana	DN0754X43	Bryant McAllister	Platte River south of Duncan, NE	41.3683	-97.4959	-16.5743	2007	x	x
D. americana	DN0766X55	Bryant McAllister	Platte River south of Duncan, NE	41.3683	-97.4959	-15.8766	2007	x	x
D. americana	FG0602	Bryant McAllister	Roadside Marsh in Sneads, FL	30.7085	-84.9106	-19.77	2006	x	x			4
D. americana	FG0604	Bryant McAllister	Roadside Marsh in Sneads, FL	30.7085	-84.9106	-23.23	2006	x	x
D. americana	FG0610	Bryant McAllister	Roadside Marsh in Sneads, FL	30.7085	-84.9106	-16.24	2006	x		x
D. americana	FG0618	Bryant McAllister	Roadside Marsh in Sneads, FL	30.7085	-84.9106	-17.83	2006	x	x	x
D. americana	FG0622	Bryant McAllister	Roadside Marsh in Sneads, FL	30.7085	-84.9106	-21.33	2006	x	x	x
D. americana	FG0624	Bryant McAllister	Roadside Marsh in Sneads, FL	30.7085	-84.9106	-19.97	2006	x	x	x
D. americana	FG0626	Bryant McAllister	Roadside Marsh in Sneads, FL	30.7085	-84.9106	-18.67	2006	x	x
D. americana	FG0642	Bryant McAllister	Roadside Marsh in Sneads, FL	30.7085	-84.9106	-16.98	2006	x	x
D. americana	FP9918	Bryant McAllister	Floodgate Park in White River NWR, St Charles, AR	34.1887	-91.0746	-22.24	1999	x	x	x	D. americana tan allele marginally similar to D. novamexicana allele (P = 0.05)	3
D. americana	FP9946	Bryant McAllister	Floodgate Park in White River NWR, St Charles, AR	34.1887	-91.0746	-19.85	1999	x	x	x
D. americana	FP9956	Bryant McAllister	Floodgate Park in White River NWR, St Charles, AR	34.1887	-91.0746	-21.68	1999		x	x
D. americana	G9611	Bryant McAllister	Gary, IN	41.5734	-87.4538	-21.39	1996	x	x			1
D. americana	G9613	Bryant McAllister	Gary, IN	41.5734	-87.4538	-19.02	1996	x	x
D. americana	G9630	Bryant McAllister	Gary, IN	41.5734	-87.4538	-15.32	1996	x	x
D. americana	G9640	Bryant McAllister	Gary, IN	41.5734	-87.4538	-11.53	1996	x	x
D. americana	G9645	Bryant McAllister	Gary, IN	41.5734	-87.4538	-15.44	1996	x	x
D. americana	G9647	Bryant McAllister	Gary, IN	41.5734	-87.4538	-15.84	1996	x		x	D. americana tan allele marginally similar to D. novamexicana allele (P = 0.05)
D. americana	HI9912	Bryant McAllister	Howell Island on Missouri river, MO	38.6637	-90.6809	-22.27	1999	x	x	x		3
D. americana	HI9914	Bryant McAllister	Howell Island on Missouri river, MO	38.6637	-90.6809	-16.51	1999	x	x
D. americana	HI9920	Bryant McAllister	Howell Island on Missouri river, MO	38.6637	-90.6809	-23.12	1999	x	x
D. americana	HI9946	Bryant McAllister	Howell Island on Missouri river, MO	38.6637	-90.6809	-14.49	1999	x	x	x
D. americana	HI9950	Bryant McAllister	Howell Island on Missouri river, MO	38.6637	-90.6809	-22.01	1999	x	x	x
D. americana	HI996	Bryant McAllister	Howell Island on Missouri river, MO	38.6637	-90.6809	-19.64	1999	x	x
D. americana	II0702	Bryant McAllister	LaSalle FWA, IN	41.1594	-87.5114	-20.0969	2007	x	x	x		2
D. americana	II0710	Bryant McAllister	LaSalle FWA, IN	41.1594	-87.5114	-19.6736	2007	x		x	D. americana tan allele marginally similar to D. novamexicana allele (P = 0.06)
D. americana	IR0410	Bryant McAllister	Hawkeye Wildlife Area, IA	41.7725	-91.7148	-11.66	2004	x	x			5
D. americana	IR04110	Bryant McAllister	Hawkeye Wildlife Area, IA	41.7725	-91.7148	-13.37	2004	x	x	x
D. americana	IR04116	Bryant McAllister	Hawkeye Wildlife Area, IA	41.7725	-91.7148	-17.18	2004	x	x
D. americana	IR04118	Bryant McAllister	Hawkeye Wildlife Area, IA	41.7725	-91.7148	-9.79	2004	x	x	x
D. americana	IR04126	Bryant McAllister	Hawkeye Wildlife Area, IA	41.7725	-91.7148	-9.1	2004	x	x
D. americana	IR0432	Bryant McAllister	Hawkeye Wildlife Area, IA	41.7725	-91.7148	-16.24	2004	x	x	x
D. americana	IR0436	Bryant McAllister	Hawkeye Wildlife Area, IA	41.7725	-91.7148	-13.91	2004	x		x
D. americana	IR0496	Bryant McAllister	Hawkeye Wildlife Area, IA	41.7725	-91.7148	-14.04	2004	x	x	x
D. americana	LA9936	Bryant McAllister	Lake Ashbaugh, AK	36.2706	-90.7521	-18.05	1999	x	x			2
D. americana	LA9946	Bryant McAllister	Lake Ashbaugh, AK	36.2706	-90.7521	-16.28	1999	x	x	x
D. americana	LA9952	Bryant McAllister	Lake Ashbaugh, AK	36.2706	-90.7521	-17.63	1999	x	x
D. americana	LA9954	Bryant McAllister	Lake Ashbaugh, AK	36.2706	-90.7521	-17.93	1999	x		x
D. americana	LR0502	Bryant McAllister	Lake Arkabutla, MS	34.7051	-89.982	-14.28	2005	x	x			4
D. americana	LR0514	Bryant McAllister	Lake Arkabutla, MS	34.7051	-89.982	-10.89	2005	x	x
D. americana	LR0518	Bryant McAllister	Lake Arkabutla, MS	34.7051	-89.982	-12.66	2005	x		x
D. americana	LR0524	Bryant McAllister	Lake Arkabutla, MS	34.7051	-89.982	-12.86	2005	x	x
D. americana	LR0526	Bryant McAllister	Lake Arkabutla, MS	34.7051	-89.982	-17.17	2005	x	x
D. americana	LR0530	Bryant McAllister	Lake Arkabutla, MS	34.7051	-89.982	-9.02	2005	x	x
D. americana	LR0532	Bryant McAllister	Lake Arkabutla, MS	34.7051	-89.982	-16.23	2005	x		x
D. americana	LR0536	Bryant McAllister	Lake Arkabutla, MS	34.7051	-89.982	-10.21	2005	x	x
D. americana	LR0538	Bryant McAllister	Lake Arkabutla, MS	34.7051	-89.982	-8.73	2005	x	x	x
D. americana	LR0540	Bryant McAllister	Lake Arkabutla, MS	34.7051	-89.982	-13.17	2005	x		x
D. americana	MK0716	Bryant McAllister	Muscatatuck NWR, Seymour, IN	38.94	-85.8271	-16.1738	2007	x	x			3
D. americana	MK0718	Bryant McAllister	Muscatatuck NWR, Seymour, IN	38.94	-85.8271	-15.4663	2007	x	x
D. americana	MK0720	Bryant McAllister	Muscatatuck NWR, Seymour, IN	38.94	-85.8271	-19.8038	2007	x	x
D. americana	MK0724	Bryant McAllister	Muscatatuck NWR, Seymour, IN	38.94	-85.8271	-20.8372	2007		x	x
D. americana	MK0736	Bryant McAllister	Muscatatuck NWR, Seymour, IN	38.94	-85.8271	-18.6349	2007	x	x	x
D. americana	MK0738	Bryant McAllister	Muscatatuck NWR, Seymour, IN	38.94	-85.8271	-18.5953	2007	x		x
D. americana	NN0708	Bryant McAllister	Niobrara, NE	42.7482	-98.0515	-14.9018	2007	x	x			1
D. americana	NN0718	Bryant McAllister	Niobrara, NE	42.7482	-98.0515	-14.4499	2007	x	x
D. americana	NN0728	Bryant McAllister	Niobrara, NE	42.7482	-98.0515	-18.1961	2007	x	x	x
D. americana	OC0714	Bryant McAllister	Patoka NWR, Oakland City, IN	38.3424	-87.3195	-19.1439	2007	x	x			0
D. americana	OC0718	Bryant McAllister	Patoka NWR, Oakland City, IN	38.3424	-87.3195	-20.2888	2007	x	x
D. americana	OC0726	Bryant McAllister	Patoka NWR, Oakland City, IN	38.3424	-87.3195	-22.7898	2007	x	x
D. americana	PM9914	Bryant McAllister	Mingo Swamp NWR, Puxico, MO	36.9749	-90.1332	-9.74	1999	x	x	x		3
D. americana	PM9924	Bryant McAllister	Mingo Swamp NWR, Puxico, MO	36.9749	-90.1332	-18.44	1999		x	x
D. americana	PM9928	Bryant McAllister	Mingo Swamp NWR, Puxico, MO	36.9749	-90.1332	-24.07	1999	x	x
D. americana	PM9936	Bryant McAllister	Mingo Swamp NWR, Puxico, MO	36.9749	-90.1332	-8.57	1999	x	x	x
D. americana	PM994	Bryant McAllister	Mingo Swamp NWR, Puxico, MO	36.9749	-90.1332	-12.97	1999	x	x
D. americana	SC0702	Bryant McAllister	Squaw Creek NWR, Forest City, MO	40.1131	-95.2722	-23.4424	2007	x	x
D. americana	SC0708	Bryant McAllister	Squaw Creek NWR, Forest City, MO	40.1131	-95.2722	-20.405	2007	x	x	x	D. americana tan allele marginally similar to D. novamexicana allele (P = 0.05)	2
D. americana	SC0718	Bryant McAllister	Squaw Creek NWR, Forest City, MO	40.1131	-95.2722	-22.7265	2007	x		x	D. americana tan allele marginally similar to D. novamexicana allele (P = 0.05)
D. americana	WS0712	Bryant McAllister	Killbuck Marsh Wildlife Area, Shreve, OH	40.7118	-82.0055	-18.9503	2007	x		x		1
												51	Total number lines used for genetic analyiss
D. novamexicana	nova_N14	Drosophila Species Stock Center	Moab, Utah.	38.5717	-109.551	NA	1949	x	x		Drosophila species stock center ID 15010-1031.14. Partial ebony sequence at GenBank: GQ457360.1; Complete tan sequence at GenBank: GQ457353.1	20	Total number of locations used for genetic analysis
								110	103	51
