## Supplementary Table 2 for "Genetic architecture of a body color cline in *Drosophila americana*"

### Sheet: Supplementary Table X pigmentat
Supplementary Table 2. Median pigmentation score (of 5 measurements taken) for each fly analyzed.
Data used to fit linear model and deterime least-square means used as pigmentation estimates for each strain.
Population	Strain	fly_number	Median
BB	BB0506	1	-18.3997
BB	BB0506	2	-14.2609
BB	BB0506	3	-18.2267
BB	BB0506	4	-18.0506
BB	BB0506	5	-19.7338
BB	BB0506	6	-19.8793
BB	BB0506	7	-16.4195
BB	BB0506	8	-19.4624
BB	BB0506	9	-22.3784
BB	BB0506	10	-18.4406
BB	BB0510	11	-15.4307
BB	BB0510	12	-17.204
BB	BB0510	13	-14.9203
BB	BB0510	14	-16.7884
BB	BB0510	15	8.08375
BB	BB0510	16	-20.6372
BB	BB0510	19	-2.1893
BB	BB0510	20	-5.94176
BB	BB0510	21	-14.89
BB	BB0510	22	-8.10429
BB	BB0510	23	-11.3552
BB	BB0510	24	-12.7903
BB	BB0510	25	-12.5584
BB	BB0510	26	-8.57621
BB	BB0510	27	-17.2112
BB	BB0510	28	-13.161
BB	BB0510	29	-10.5669
BB	BB0512	30	-17.6246
BB	BB0512	31	-17.1994
BB	BB0512	32	-20.1724
BB	BB0512	33	-15.2871
BB	BB0512	34	-22.7113
BB	BB0512	35	-19.7028
BB	BB0512	36	-20.8836
BB	BB0512	37	-21.172
BB	BB0512	38	-23.7792
BB	BB0512	39	-23.9684
BB	BB0512	40	-22.4831
BB	BB0512	41	-19.2727
BB	BB0512	42	-23.8012
BB	BB0512	43	-23.1655
BB	BB0512	44	-23.3223
BB	BB0512	45	-20.8688
BB	BB0512	46	-23.6562
BB	BB0512	47	-20.5299
BB	BB0514	48	-20.3538
BB	BB0514	49	-18.5431
BB	BB0514	50	-17.2173
BB	BB0514	51	-16.0598
BB	BB0514	53	-21.5374
BB	BB0514	54	-22.6664
BB	BB0514	55	-20.0525
BB	BB0514	56	-21.5542
BB	BB0514	57	-21.3083
BB	BB0514	58	-23.5943
BB	BB0518	59	-18.7429
BB	BB0518	60	-22.5253
BB	BB0518	62	-21.016
BB	BB0518	63	-12.1968
BB	BB0518	64	-19.4891
BB	BB0518	65	-13.6278
BB	BB0518	66	-19.6591
BB	BB0518	67	-5.09103
BB	BB0518	68	-22.28
BB	BB0518	69	-3.48793
BB	BB0530	69	-21.4529
BB	BB0530	70	-19.3999
BB	BB0530	71	-20.1339
BB	BB0530	72	-20.06
BB	BB0530	73	-16.0637
BB	BB0530	74	-18.1803
BB	BB0530	75	-17.7612
BB	BB0530	76	-19.4371
BB	BB0530	77	-17.155
BB	BB0530	78	-7.15352
BB	BB0534	79	-11.2127
BB	BB0534	80	-12.2174
BB	BB0534	81	-11.6776
BB	BB0534	82	-21.567
BB	BB0534	83	-9.20863
BB	BB0534	84	-13.8934
BB	BB0534	85	-19.1116
BB	BB0534	86	-8.26063
BB	BB0534	87	-21.1145
BB	BB0534	90	-10.8812
BB	BB0534	91	-8.22236
BB	BB0538	92	-17.2527
BB	BB0538	93	-15.2625
BB	BB0538	94	-8.88298
BB	BB0538	95	-13.6402
BB	BB0538	96	-18.2209
BB	BB0538	97	-19.7913
BB	BB0538	98	-19.29
BB	BB0538	99	-19.1835
BB	BB0542	100	-23.3334
BB	BB0542	101	-21.0661
BB	BB0542	102	-19.9885
BB	BB0542	103	-20.954
BB	BB0542	104	-22.4908
BB	BB0542	105	-22.948
BB	BB0542	106	-21.9673
BB	BB0542	107	-15.7116
BB	BB0542	108	-22.535
BB	BB0542	109	-20.2392
BB	BB0546	110	-19.1899
BB	BB0546	111	-20.6051
BB	BB0546	112	-17.9436
BB	BB0546	113	-11.7257
BB	BB0546	114	-20.7414
BB	BB0546	115	-21.5271
BB	BB0546	116	-15.0448
BB	BB0546	117	-21.3603
BB	BB0546	118	-21.233
BB	BB0546	119	-0.409671
BB	BB0546	120	-19.3293
BB	BB0546	122	-17.1213
BU	BU0602	123	-16.4933
BU	BU0602	124	-16.6033
BU	BU0602	125	-17.1897
BU	BU0602	126	-17.4971
BU	BU0602	127	-19.0924
BU	BU0602	128	-18.8595
BU	BU0602	129	-17.3532
BU	BU0602	130	-19.1032
BU	BU0602	131	-23.0315
BU	BU0602	132	-14.7507
BU	BU0610	133	-16.48
BU	BU0610	134	-14.2532
BU	BU0610	135	-13.2747
BU	BU0610	136	-15.4765
BU	BU0610	138	-17.5896
BU	BU0610	139	-16.4994
BU	BU0610	140	-14.0411
BU	BU0610	141	-18.7787
BU	BU0610	142	-15.4519
BU	BU0610	143	-19.1369
BU	BU0612	144	-17.1389
BU	BU0612	145	-22.554
BU	BU0612	146	-23.8964
BU	BU0612	147	-22.5279
BU	BU0612	148	-20.6137
BU	BU0612	149	-23.4472
BU	BU0612	150	-22.0565
BU	BU0612	151	-22.4443
BU	BU0614	152	-16.3594
BU	BU0614	153	-14.9901
BU	BU0614	154	-0.894527
BU	BU0614	155	-16.7308
BU	BU0614	156	-15.1657
BU	BU0614	157	-4.01795
BU	BU0614	158	0.765525
BU	BU0616	159	-17.9493
BU	BU0616	160	-15.7943
BU	BU0616	161	-14.1077
BU	BU0616	162	-18.9821
BU	BU0616	163	-14.2506
BU	BU0616	164	-18.8907
BU	BU0616	165	-14.3291
BU	BU0616	166	-18.8739
BU	BU0616	167	-17.8684
BU	BU0620	168	-19.1677
BU	BU0620	169	-19.1855
BU	BU0620	170	-9.55811
BU	BU0620	171	-18.4272
BU	BU0620	172	-18.7683
BU	BU0620	173	-16.9267
BU	BU0620	174	-19.0774
BU	BU0620	175	-12.4386
BU	BU0620	176	-13.2356
BU	BU0620	177	-5.21687
BU	BU0620	178	6.21233
BU	BU0622	179	-21.0928
BU	BU0622	180	-11.1908
BU	BU0622	181	-17.885
BU	BU0622	182	-19.9424
BU	BU0622	183	-4.6498
BU	BU0622	184	-22.6521
BU	BU0622	185	-20.2385
BU	BU0622	186	-15.6046
BU	BU0622	187	-21.1655
BU	BU0622	188	-21.4068
BU	BU0624	189	-11.4441
BU	BU0624	190	-11.624
BU	BU0624	191	-18.4026
BU	BU0624	192	-15.452
BU	BU0624	193	-15.6859
BU	BU0624	194	-16.7777
BU	BU0624	195	-12.2741
BU	BU0624	196	-16.8889
BU	BU0628	197	-15.3277
BU	BU0628	198	-13.6532
BU	BU0628	199	-8.54009
BU	BU0628	200	-18.2477
BU	BU0628	201	-14.6207
BU	BU0628	202	-23.4726
BU	BU0628	203	-13.6431
BU	BU0628	204	-11.5598
BU	BU0628	205	-7.88005
BU	BU0652	206	-9.59529
BU	BU0652	207	-15.1805
BU	BU0652	208	-21.4928
BU	BU0652	209	-14.2523
BU	BU0652	210	-17.4613
BU	BU0652	211	-19.2297
BU	BU0652	212	-16.1574
BU	BU0652	213	-18.165
BU	BU0652	214	-14.1709
BU	BU0652	215	-21.0887
CB	CB0504	216	-20.9401
CB	CB0504	217	-21.5904
CB	CB0504	218	-23.8711
CB	CB0504	219	-18.7638
CB	CB0504	220	-18.3787
CB	CB0504	221	-22.9653
CB	CB0504	222	-18.681
CB	CB0504	223	-20.3156
CB	CB0504	224	-18.7308
CB	CB0504	225	-21.1405
CB	CB0506	226	-0.0801595
CB	CB0506	227	-18.6991
CB	CB0506	228	-21.1859
CB	CB0506	229	-18.1868
CB	CB0506	230	-20.2216
CB	CB0506	231	-18.9942
CB	CB0506	232	-18.5597
CB	CB0506	233	-19.2467
CB	CB0506	234	-18.9759
CB	CB0506	235	-18.4977
CB	CB0510	236	-22.7097
CB	CB0510	237	-23.124
CB	CB0510	238	-22.3844
CB	CB0510	239	-20.7826
CB	CB0510	240	-22.2167
CB	CB0510	241	-23.6439
CB	CB0510	242	-21.4196
CB	CB0510	243	-22.4904
CB	CB0510	244	-24.2584
CB	CB0510	245	-23.9244
CB	CB0510	246	-23.893
CB	CB0510	247	-22.9527
CB	CB0510	248	-21.4446
CB	CB0510	249	-22.7567
CB	CB0510	250	-24.1812
CB	CB0510	251	-21.8351
CB	CB0510	252	-21.7666
CB	CB0510	253	-21.4035
CB	CB0512	254	-21.8178
CB	CB0512	255	-16.4706
CB	CB0512	256	-21.2295
CB	CB0512	257	-23.5229
CB	CB0512	258	-20.1208
CB	CB0512	259	9.42864
CB	CB0512	261	-22.6237
CB	CB0512	262	-22.2034
CB	CB0512	264	-14.8686
CB	CB0512	265	-20.9204
CB	CB0514	266	-22.5975
CB	CB0514	267	-21.5469
CB	CB0514	268	-22.8732
CB	CB0514	269	-22.1729
CB	CB0514	270	-21.6477
CB	CB0514	271	-21.8184
CB	CB0514	272	-23.258
CB	CB0518	273	-16.8853
CB	CB0518	274	-18.3524
CB	CB0518	275	-20.6841
CB	CB0518	276	-8.63775
CB	CB0518	277	-18.9016
CB	CB0518	278	-12.8483
CB	CB0518	279	-18.263
CB	CB0518	280	-16.3963
CB	CB0518	281	-21.0168
CB	CB0518	282	-20.3563
CB	CB0518	283	-20.5281
CB	CB0520	284	-22.7565
CB	CB0520	285	-21.2027
CB	CB0520	286	-21.381
CB	CB0520	287	-21.8107
CB	CB0520	288	-21.8859
CB	CB0520	289	-21.5542
CB	CB0520	290	-21.6307
CB	CB0520	291	-16.2084
CB	CB0520	292	-21.4593
CB	CB0520	293	-21.5675
CB	CB0522	294	-21.9876
CB	CB0522	295	-21.3819
CB	CB0522	296	-19.481
CB	CB0522	297	-22.0759
CB	CB0522	298	-23.4425
CB	CB0522	299	-20.842
CB	CB0522	300	-17.2066
CB	CB0522	301	-18.8428
CB	CB0522	302	-22.3784
CB	CB0524	303	-14.7944
CB	CB0524	304	-21.7171
CB	CB0524	305	-20.8871
CB	CB0524	306	-20.2316
CB	CB0524	307	-22.3204
CB	CB0524	308	-19.8156
CB	CB0524	309	-20.9243
CB	CB0524	310	-17.917
CB	CB0524	311	-18.2324
CB	CB0524	312	-18.6753
CB	CB0524	313	-19.9029
CB	CB0526	314	-22.4013
CB	CB0526	315	-22.0347
CB	CB0526	316	-21.825
CB	CB0526	317	-18.4569
CB	CB0526	318	-22.6251
CB	CB0526	319	-19.7639
CB	CB0526	320	-18.5537
CB	CB0526	321	-18.9876
CB	CB0526	323	-18.9309
CB	CB0526	324	-22.4492
CI	CI0502	325	-7.2937
CI	CI0502	327	-4.46053
CI	CI0502	330	-9.07846
CI	CI0502	333	-11.1627
CI	CI0502	335	-3.31294
CI	CI0502	337	-1.40226
CI	CI0502	338	-15.226
CI	CI0502	342	-4.94783
CI	CI0502	344	-10.4944
CI	CI0502	345	-0.156942
CI	CI0508	347	-8.85208
CI	CI0508	349	-14.9361
CI	CI0508	351	-3.74101
CI	CI0508	352	-7.8094
CI	CI0508	354	-2.9869
CI	CI0508	356	-2.48994
CI	CI0508	358	-5.27766
CI	CI0508	360	-12.2426
CI	CI0508	362	-6.69143
CI	CI0508	364	3.66593
CI	CI0508	365	-6.77718
CI	CI0508	367	-9.67798
CI	CI0518	368	-12.512
CI	CI0518	369	-17.8692
CI	CI0518	371	-17.1208
CI	CI0518	372	-0.503691
CI	CI0518	373	-18.1866
CI	CI0518	375	-17.003
CI	CI0518	377	-9.39658
CI	CI0518	379	-19.9024
CI	CI0518	380	-15.478
CI	CI0518	383	14.7563
CI	CI0518	385	1.85751
CI	CI0518	386	-7.25585
CI	CI0520	389	-13.9078
CI	CI0520	390	-12.6775
CI	CI0520	392	16.2318
CI	CI0520	394	-15.4853
CI	CI0520	396	-4.17076
CI	CI0520	398	-14.1076
CI	CI0520	400	1.22698
CI	CI0520	401	-1.60999
CI	CI0520	403	-14.8359
CI	CI0520	407	-17.3461
CI	CI0520	409	-8.07279
CI	CI0520	411	-8.1417
CI	CI0520	412	17.3704
CI	CI0528	412	-19.3176
CI	CI0528	413	-11.7121
CI	CI0528	415	-8.61201
CI	CI0528	417	-13.0656
CI	CI0528	418	-13.6583
CI	CI0528	420	-14.1788
CI	CI0528	422	-15.4758
CI	CI0528	424	-18.2372
CI	CI0528	426	-18.8222
CI	CI0528	428	-2.29254
CI	CI0530	430	-16.057
CI	CI0530	431	-19.8432
CI	CI0530	432	-21.9671
CI	CI0530	434	-17.9485
CI	CI0530	436	-15.2835
CI	CI0530	438	-17.2948
CI	CI0530	440	-9.99202
CI	CI0530	442	-14.0567
CI	CI0530	444	-15.2186
CI	CI0530	446	2.69096
CI	CI0530	448	-14.4762
CI	CI0530	450	-16.8719
CI	CI0536	452	11.0954
CI	CI0536	453	-20.7703
CI	CI0536	454	-22.2636
CI	CI0536	456	-17.4626
CI	CI0536	458	-20.3887
CI	CI0536	460	-15.792
CI	CI0536	462	15.4494
CI	CI0536	463	-17.2396
CI	CI0536	465	-2.14508
CI	CI0536	466	-7.82128
CI	CI0536	469	-21.443
CI	CI0536	470	-23.8069
CI	CI0536	471	-24.3948
CI	CI0536	472	-23.6729
CI	CI0536	473	-23.7408
CI	CI0536	474	-24.2438
CI	CI0536	475	-24.4381
CI	CI0536	476	-21.9693
CI	CI0536	477	-23.1932
CI	CI0536	478	-23.5916
CI	CI0538	479	-19.6686
CI	CI0538	481	-18.5862
CI	CI0538	483	-10.2364
CI	CI0538	484	-18.3221
CI	CI0538	486	-17.2659
CI	CI0538	488	-20.1591
CI	CI0538	489	-14.6515
CI	CI0538	491	-17.0214
CI	CI0538	492	-21.5375
CI	CI0538	494	8.29953
CI	CI0538	497	-18.7745
DA	DA0608	499	-24.2772
DA	DA0608	500	-22.0821
DA	DA0608	501	-22.562
DA	DA0608	502	-22.4754
DA	DA0608	503	-22.3809
DA	DA0608	504	-23.515
DA	DA0608	505	-21.7981
DA	DA0608	506	-21.5433
DA	DA0608	507	-22.6371
DA	DA0608	508	-21.8263
DA	DA0610	509	-22.2212
DA	DA0610	510	-20.7796
DA	DA0610	511	-21.9956
DA	DA0610	512	-22.6794
DA	DA0610	513	-20.374
DA	DA0610	514	-21.306
DA	DA0610	515	-20.9034
DA	DA0610	516	-18.7997
DA	DA0610	517	-19.4441
DA	DA0616	518	-22.2795
DA	DA0616	519	-22.1865
DA	DA0616	520	-22.3788
DA	DA0616	521	-22.6864
DA	DA0616	522	-22.779
DA	DA0616	523	-22.875
DA	DA0616	524	-22.4534
DA	DA0616	525	-21.3658
DA	DA0616	526	-20.9422
DA	DA0616	527	-22.5662
DA	DA0616	528	-21.6857
DA	DA0616	529	-19.5982
DA	DA0620	530	-22.1127
DA	DA0620	531	-10.339
DA	DA0620	532	-22.353
DA	DA0620	533	-23.1984
DA	DA0620	534	-22.1778
DA	DA0620	535	-23.8983
DA	DA0620	536	-24.007
DA	DA0620	537	-24.1844
DA	DA0620	538	-13.616
DA	DA0620	539	-4.97132
DA	DA0620	540	-23.6016
DA	DA0624	541	-21.9803
DA	DA0624	542	-18.4535
DA	DA0624	543	-20.6868
DA	DA0624	544	-23.1745
DA	DA0624	545	-22.581
DA	DA0624	546	-22.2365
DA	DA0624	547	-21.853
DA	DA0624	548	-21.1197
DA	DA0624	549	-20.1655
DA	DA0624	550	-22.4764
DA	DA0626	551	-20.1038
DA	DA0626	552	-20.5742
DA	DA0626	553	-18.2498
DA	DA0626	554	-19.7286
DA	DA0626	555	-19.057
DA	DA0626	556	-19.4119
DA	DA0626	557	-20.6478
DA	DA0626	558	-20.1112
DA	DA0626	559	-20.9692
DA	DA0626	560	-14.4563
DA	DA0634	561	-11.2378
DA	DA0634	562	-21.3123
DA	DA0634	563	-13.916
DA	DA0634	564	-15.9889
DA	DA0634	565	-11.6041
DA	DA0634	566	-21.401
DA	DA0634	567	-23.7721
DA	DA0634	568	-17.3575
DA	DA0634	569	-18.3662
DA	DA0634	570	-19.5796
DA	DA0634	571	-21.3347
DA	DA0634	572	-17.0107
DA	DA0634	573	-21.3985
DA	DA0634	574	-17.1521
DA	DA0634	575	-17.0853
DA	DA0634	576	-21.4115
DA	DA0634	577	-16.7274
DA	DA0636	578	-17.2037
DA	DA0636	579	-21.2658
DA	DA0636	580	-21.8667
DA	DA0636	581	-18.2762
DA	DA0636	582	-21.561
DA	DA0636	583	-20.3148
DA	DA0636	584	-22.5518
DA	DA0636	585	-19.9967
DA	DA0636	586	-22.0196
DA	DA0636	587	-21.5415
DA	DA0640	588	-17.1915
DA	DA0640	589	-18.6743
DA	DA0640	590	-19.9563
DA	DA0640	591	-20.2248
DA	DA0640	592	-18.3621
DA	DA0640	593	-9.04148
DA	DA0640	594	-14.9317
DA	DA0640	595	-18.7363
DA	DA0640	596	-15.782
DA	DA0640	597	-20.5548
DA	DA0644	598	-18.3722
DA	DA0644	599	-20.4077
DA	DA0644	600	-23.2924
DA	DA0644	601	-15.0896
DA	DA0644	602	-19.5451
DA	DA0644	603	-19.5593
DA	DA0644	604	-21.3287
DA	DA0644	605	-12.4627
DA	DA0644	606	-12.941
DA	DA0644	607	-20.2169
DI	DI0506	608	-17.3916
DI	DI0506	609	-12.7569
DI	DI0506	610	-16.5855
DI	DI0506	611	-19.9648
DI	DI0506	612	-15.9874
DI	DI0506	613	-17.3318
DI	DI0506	614	-17.358
DI	DI0506	615	-18.2318
DI	DI0506	616	-16.4291
DI	DI0506	617	-19.2025
DI	DI0514	618	-21.5175
DI	DI0514	619	-22.342
DI	DI0514	620	-22.5243
DI	DI0514	621	-22.2525
DI	DI0514	622	-23.1839
DI	DI0514	623	-21.362
DI	DI0514	624	-20.7843
DI	DI0514	625	-22.1813
DI	DI0514	626	-20.8165
DI	DI0514	627	-22.7447
DI	DI0554	628	-20.7432
DI	DI0554	629	-17.2941
DI	DI0554	630	-17.5744
DI	DI0554	631	-17.6347
DI	DI0554	632	-19.0136
DI	DI0554	633	-16.8277
DI	DI0554	634	-15.7283
DI	DI0554	635	-16.1331
DI	DI0554	636	-14.7706
DI	DI0554	637	-14.6725
DI	DI0562	638	-19.9124
DI	DI0562	639	-15.7004
DI	DI0562	640	-20.6125
DI	DI0562	641	-17.6357
DI	DI0562	642	-17.5623
DI	DI0562	643	-17.4121
DI	DI0562	644	-16.7498
DI	DI0562	645	-17.5757
DI	DI0562	646	-16.8657
DI	DI0562	647	-19.1228
DI	DI0582	648	-21.294
DI	DI0582	649	-19.5392
DI	DI0582	650	-19.9828
DI	DI0582	651	-17.1755
DI	DI0582	652	-19.1915
DI	DI0582	653	-19.6661
DI	DI0582	654	-20.6139
DI	DI0582	655	-12.3419
DI	DI0582	656	-19.1155
DI	DI0582	657	-19.5325
DI	DI0592	658	-19.1679
DI	DI0592	659	-14.9101
DI	DI0592	660	-21.9079
DI	DI0592	661	-20.4782
DI	DI0592	662	-18.8384
DI	DI0592	663	-18.7345
DI	DI0592	664	-20.4891
DI	DI0592	665	-19.9218
DI	DI0592	666	-18.6773
FG	FG0602	667	-22.5344
FG	FG0602	668	-18.67
FG	FG0602	669	-16.5951
FG	FG0602	670	-22.2637
FG	FG0602	671	-17.7774
FG	FG0602	672	-20.6065
FG	FG0602	673	-20.6634
FG	FG0602	674	-19.2902
FG	FG0602	675	-19.5238
FG	FG0604	676	-23.2262
FG	FG0604	677	-23.1839
FG	FG0604	678	-22.2622
FG	FG0604	679	-23.6453
FG	FG0604	680	-23.6188
FG	FG0604	681	-24.1011
FG	FG0604	682	-21.8548
FG	FG0604	683	-23.7984
FG	FG0604	684	-23.9474
FG	FG0604	685	-24.0773
FG	FG0604	686	-23.6846
FG	FG0604	687	-23.4339
FG	FG0604	688	-21.6541
FG	FG0604	689	-23.8491
FG	FG0604	690	-22.1858
FG	FG0604	691	-23.0954
FG	FG0606	692	-20.9537
FG	FG0606	693	-18.953
FG	FG0606	694	-20.3544
FG	FG0606	695	-22.3248
FG	FG0606	696	-22.1952
FG	FG0606	697	-23.5852
FG	FG0606	698	-21.2311
FG	FG0606	699	-20.668
FG	FG0606	700	-20.0559
FG	FG0606	701	-21.9779
FG	FG0606	702	-21.0795
FG	FG0606	703	-22.7644
FG	FG0606	704	-21.7569
FG	FG0606	705	-11.1795
FG	FG0610	706	-14.6926
FG	FG0610	707	-17.3108
FG	FG0610	708	-10.6722
FG	FG0610	709	-16.1075
FG	FG0610	710	-21.8116
FG	FG0610	711	-20.7878
FG	FG0610	712	-9.2317
FG	FG0610	713	-11.9964
FG	FG0610	714	-19.12
FG	FG0610	715	-20.2544
FG	FG0610	716	-16.6887
FG	FG0612	717	-18.2159
FG	FG0612	718	-24.0936
FG	FG0612	719	-23.8448
FG	FG0612	720	-20.8202
FG	FG0612	721	-23.7743
FG	FG0612	722	-24.4372
FG	FG0612	723	-22.5417
FG	FG0612	724	-23.9861
FG	FG0612	725	-22.6904
FG	FG0612	726	-22.8095
FG	FG0612	727	-23.4691
FG	FG0612	728	-23.2694
FG	FG0612	729	-23.5962
FG	FG0612	730	-23.3829
FG	FG0612	731	-21.1691
FG	FG0612	732	-23.0745
FG	FG0612	733	-22.733
FG	FG0612	734	-23.7844
FG	FG0618	735	-18.9578
FG	FG0618	736	-20.0069
FG	FG0618	737	-22.0305
FG	FG0618	738	-18.5713
FG	FG0618	739	-17.6199
FG	FG0618	740	-10.4789
FG	FG0618	741	-19.321
FG	FG0618	742	-20.4279
FG	FG0618	743	-13.8302
FG	FG0618	744	-17.0385
FG	FG0622	745	-20.5284
FG	FG0622	746	-23.4818
FG	FG0622	747	-20.5663
FG	FG0622	748	-22.9976
FG	FG0622	749	-21.4885
FG	FG0622	750	-21.8774
FG	FG0622	751	-23.6073
FG	FG0622	752	-20.7983
FG	FG0622	753	-18.3011
FG	FG0622	754	-19.6462
FG	FG0624	755	-22.0248
FG	FG0624	756	-22.2072
FG	FG0624	757	-20.7372
FG	FG0624	758	-23.0332
FG	FG0624	759	-19.143
FG	FG0624	760	-21.6778
FG	FG0624	761	-17.4727
FG	FG0624	762	-9.51921
FG	FG0624	763	-22.6768
FG	FG0624	764	-21.2253
FG	FG0626	765	-18.991
FG	FG0626	766	-15.0899
FG	FG0626	767	-17.1653
FG	FG0626	768	-22.4296
FG	FG0626	769	-21.3668
FG	FG0626	770	-18.4743
FG	FG0626	771	-14.5639
FG	FG0626	772	-19.9672
FG	FG0626	773	-18.2955
FG	FG0626	774	-17.354
FG	FG0626	775	-21.6528
FG	FG0642	776	-17.5408
FG	FG0642	777	-15.3066
FG	FG0642	778	-19.0381
FG	FG0642	779	-19.6707
FG	FG0642	780	-18.7812
FG	FG0642	781	-19.1552
FG	FG0642	782	-13.9351
FG	FG0642	783	-17.9953
FG	FG0642	784	-18.9665
FG	FG0642	785	-16.1723
FG	FG0642	786	-4.15332
FG	FG0642	787	-16.0202
FG	FG0642	788	-16.1419
FG	FG0642	789	-20.3979
FG	FG0642	790	-15.7547
FG	FG0642	791	-22.5816
FP	FP9904	865	-22.381
FP	FP9904	866	-20.8872
FP	FP9904	867	-22.2079
FP	FP9904	868	-23.2831
FP	FP9904	869	-22.0506
FP	FP9904	870	-20.4061
FP	FP9904	871	-23.8507
FP	FP9904	872	-20.9119
FP	FP9904	873	-23.9194
FP	FP9904	874	-22.3912
FP	FP9918	792	-21.5596
FP	FP9918	793	-19.9752
FP	FP9918	796	-22.4418
FP	FP9918	797	-20.8353
FP	FP9918	798	-21.3295
FP	FP9918	799	-22.4486
FP	FP9918	800	-23.935
FP	FP9918	801	-24.125
FP	FP9918	802	-23.4747
FP	FP9928	803	-22.6859
FP	FP9928	804	-23.6098
FP	FP9928	805	-15.3026
FP	FP9928	806	-22.8276
FP	FP9928	807	-22.8637
FP	FP9928	808	-22.6617
FP	FP9928	809	-11.4589
FP	FP9928	810	-21.2912
FP	FP9928	811	-23.6193
FP	FP9928	812	-23.5754
FP	FP9928	813	-21.4414
FP	FP9928	814	-23.9488
FP	FP9928	815	-23.1453
FP	FP9928	816	-22.7486
FP	FP9928	817	-22.6336
FP	FP9928	818	-22.5804
FP	FP9930	819	-22.8773
FP	FP9930	820	-21.9417
FP	FP9930	821	-17.9422
FP	FP9930	822	-23.5602
FP	FP9930	823	-24.1359
FP	FP9930	824	-24.3222
FP	FP9930	825	-23.1287
FP	FP9930	826	-23.8147
FP	FP9930	827	-24.0778
FP	FP9930	828	-24.188
FP	FP9932	829	-22.5211
FP	FP9932	830	-19.6507
FP	FP9932	831	-20.4927
FP	FP9932	832	-22.5465
FP	FP9932	833	-23.6053
FP	FP9932	835	-23.0525
FP	FP9932	836	-23.7444
FP	FP9932	837	-24.0075
FP	FP9932	838	-23.5905
FP	FP9932	839	-22.5816
FP	FP9934	840	-20.9106
FP	FP9934	841	-23.2394
FP	FP9934	842	-22.7271
FP	FP9934	843	-18.7508
FP	FP9934	844	-16.4507
FP	FP9936	845	-23.2797
FP	FP9936	846	-23.5015
FP	FP9936	847	-22.6418
FP	FP9936	848	-22.9468
FP	FP9936	849	-23.5446
FP	FP9936	850	-22.1947
FP	FP9936	851	-21.6348
FP	FP9936	852	-22.771
FP	FP9936	853	-23.5811
FP	FP9936	854	-24.5236
FP	FP9946	855	-20.8497
FP	FP9946	856	-17.5306
FP	FP9946	857	-22.7478
FP	FP9946	858	-23.2141
FP	FP9946	859	-16.4216
FP	FP9946	860	-23.8404
FP	FP9946	861	-18.1835
FP	FP9946	862	-20.8403
FP	FP9946	863	-16.5476
FP	FP9946	864	-18.3071
FP	FP9950	875	-20.6017
FP	FP9950	876	-24.0922
FP	FP9950	877	-22.9888
FP	FP9950	878	-22.1832
FP	FP9950	879	-24.1476
FP	FP9950	880	-23.1941
FP	FP9950	881	-23.1792
FP	FP9950	882	-21.0186
FP	FP9950	883	-21.7006
FP	FP9950	884	-23.3854
FP	FP9956	885	-20.6675
FP	FP9956	886	-20.4953
FP	FP9956	887	-20.8583
FP	FP9956	888	-24.5319
FP	FP9956	889	-22.001
FP	FP9956	890	-24.1876
FP	FP9956	891	-21.3795
FP	FP9956	892	-22.1001
FP	FP9956	893	-21.087
FP	FP9956	894	-19.5398
G	G9611	895	-22.8136
G	G9611	896	-23.3359
G	G9611	897	-23.9279
G	G9611	898	-23.2052
G	G9611	899	-23.6092
G	G9611	900	-23.7049
G	G9611	901	-23.6619
G	G9611	902	-22.7456
G	G9611	903	-23.1237
G	G9611	904	-3.77968
G	G9612	905	-20.0125
G	G9612	906	-19.2225
G	G9612	907	-14.2861
G	G9612	908	-19.6212
G	G9612	909	-20.3054
G	G9612	910	0.556549
G	G9612	911	-22.6949
G	G9612	912	-16.5435
G	G9612	913	-14.377
G	G9612	914	-17.3669
G	G9613	915	-21.6972
G	G9613	916	-20.016
G	G9613	917	-18.16
G	G9613	918	-17.9234
G	G9613	919	-17.5544
G	G9613	920	-19.1502
G	G9613	921	-19.8195
G	G9613	922	-19.6289
G	G9613	923	-19.0012
G	G9613	924	-17.2968
G	G9621	925	-20.1763
G	G9621	926	-19.6179
G	G9621	927	-14.9123
G	G9621	929	-18.3427
G	G9621	930	-19.5451
G	G9621	932	-8.167
G	G9621	933	-10.8395
G	G9621	934	-20.0142
G	G9621	935	-17.1533
G	G9621	936	-17.3347
G	G9630	937	-20.493
G	G9630	938	-23.4376
G	G9630	939	-19.9632
G	G9630	940	-7.87195
G	G9630	941	-23.8474
G	G9630	942	-11.5084
G	G9630	943	-15.4009
G	G9630	944	-0.0130817
G	G9640	945	-22.1045
G	G9640	946	-3.56394
G	G9640	947	-19.4906
G	G9640	948	0.0139416
G	G9640	949	-8.77544
G	G9640	950	-22.258
G	G9640	951	-9.30545
G	G9640	952	-22.0227
G	G9640	953	-8.51281
G	G9640	954	9.72088
G	G9640	955	-20.556
G	G9645	956	-11.1216
G	G9645	957	-18.2924
G	G9645	958	-17.7997
G	G9645	959	-13.079
G	G9645	960	-15.5027
G	G9645	961	-14.9605
G	G9645	962	-17.5304
G	G9645	963	-16.5089
G	G9645	964	-13.9228
G	G9645	965	-15.6395
G	G9647	966	-13.3869
G	G9647	967	-16.4147
G	G9647	968	-22.2255
G	G9647	969	-18.3083
G	G9647	970	-22.3052
G	G9647	971	-21.9742
G	G9647	973	0.244887
G	G9647	974	-19.5652
G	G9647	975	-12.4839
G	G9647	977	-12.0816
G	G9647	978	-15.7403
HI	HI996	1061	-21.5534
HI	HI996	1062	-19.3171
HI	HI996	1063	-15.2704
HI	HI996	1064	-22.4896
HI	HI996	1065	-23.1064
HI	HI996	1066	-21.7413
HI	HI996	1067	-18.972
HI	HI996	1068	-22.2381
HI	HI996	1069	-20.1346
HI	HI996	1070	-11.6153
HI	HI9912	979	-21.5323
HI	HI9912	980	-19.3415
HI	HI9912	981	-21.9914
HI	HI9912	982	-21.0798
HI	HI9912	983	-22.8869
HI	HI9912	984	-22.0552
HI	HI9912	985	-23.634
HI	HI9912	986	-24.2002
HI	HI9912	987	-21.7357
HI	HI9912	988	-24.2439
HI	HI9914	989	-18.7446
HI	HI9914	990	-15.271
HI	HI9914	991	-17.5268
HI	HI9914	992	-18.141
HI	HI9914	993	-16.989
HI	HI9914	994	-16.162
HI	HI9914	996	-19.506
HI	HI9914	997	-18.3651
HI	HI9914	998	-10.3227
HI	HI9914	999	-14.0279
HI	HI9918	1000	-22.6546
HI	HI9918	1001	-23.2263
HI	HI9918	1002	-23.1086
HI	HI9918	1003	-23.1076
HI	HI9918	1004	-22.487
HI	HI9918	1005	-21.3084
HI	HI9918	1006	-22.8673
HI	HI9918	1007	-22.6001
HI	HI9918	1008	-22.4703
HI	HI9918	1009	-22.7881
HI	HI9920	1010	-23.1804
HI	HI9920	1011	-23.3419
HI	HI9920	1012	-21.8938
HI	HI9920	1013	-23.1418
HI	HI9920	1014	-24.0414
HI	HI9920	1015	-22.1297
HI	HI9920	1016	-23.4033
HI	HI9920	1017	-22.8339
HI	HI9920	1018	-22.9395
HI	HI9920	1019	-24.3016
HI	HI9924	1019	-22.6336
HI	HI9924	1020	-20.8349
HI	HI9924	1021	-24.0998
HI	HI9934	1022	-19.3564
HI	HI9934	1023	-18.2923
HI	HI9934	1024	-21.5805
HI	HI9934	1025	-23.9256
HI	HI9934	1026	-21.7214
HI	HI9934	1027	-19.2705
HI	HI9934	1028	-18.4613
HI	HI9934	1029	-15.3164
HI	HI9934	1030	-18.5037
HI	HI9946	1031	-15.0276
HI	HI9946	1032	-16.5327
HI	HI9946	1033	-11.2588
HI	HI9946	1034	-16.0841
HI	HI9946	1035	-15.7679
HI	HI9946	1036	-13.2058
HI	HI9946	1037	-14.544
HI	HI9946	1038	-11.686
HI	HI9946	1039	-16.7614
HI	HI9946	1040	-14.0327
HI	HI9948	1041	-14.5807
HI	HI9948	1042	-19.6445
HI	HI9948	1043	-8.58659
HI	HI9948	1044	-18.7995
HI	HI9948	1045	-16.3306
HI	HI9948	1046	-10.3284
HI	HI9948	1047	-23.3107
HI	HI9948	1048	-21.2412
HI	HI9948	1049	-20.7302
HI	HI9948	1050	-18.4059
HI	HI9950	1051	-22.6015
HI	HI9950	1052	-19.9232
HI	HI9950	1053	-22.8046
HI	HI9950	1054	-23.0133
HI	HI9950	1055	-22.1831
HI	HI9950	1056	-21.5396
HI	HI9950	1057	-20.7851
HI	HI9950	1058	-22.6896
HI	HI9950	1059	-22.2569
HI	HI9950	1060	-22.2819
IR	IR0410	1071	-13.5961
IR	IR0410	1072	6.19163
IR	IR0410	1074	-19.9349
IR	IR0410	1076	-12.2915
IR	IR0410	1078	-16.1223
IR	IR0410	1080	-4.71219
IR	IR0410	1081	-17.3937
IR	IR0410	1083	-19.339
IR	IR0410	1084	11.9903
IR	IR0410	1086	-9.92628
IR	IR0410	1088	-22.4326
IR	IR0410	1091	-22.3683
IR	IR04110	1092	-9.54525
IR	IR04110	1093	-17.6377
IR	IR04110	1094	-20.5578
IR	IR04110	1095	0.11723
IR	IR04110	1096	-21.5507
IR	IR04110	1098	8.28343
IR	IR04110	1099	-16.1052
IR	IR04110	1100	-15.0638
IR	IR04110	1102	-18.2834
IR	IR04110	1104	-18.4362
IR	IR04110	1105	-18.2783
IR	IR04116	1107	-17.7869
IR	IR04116	1108	-2.71622
IR	IR04116	1109	-23.3099
IR	IR04116	1110	-22.9804
IR	IR04116	1111	-23.7307
IR	IR04116	1112	-20.1004
IR	IR04116	1113	-22.6739
IR	IR04116	1114	-19.5366
IR	IR04116	1115	-14.1056
IR	IR04116	1116	-4.7279
IR	IR04116	1117	-17.286
IR	IR04118	1118	-8.51748
IR	IR04118	1119	-10.8507
IR	IR04118	1120	-8.63923
IR	IR04118	1121	-2.33957
IR	IR04118	1123	-16.4552
IR	IR04118	1125	-15.079
IR	IR04118	1127	-6.69164
IR	IR04118	1129	-9.73135
IR	IR04126	1130	-14.0009
IR	IR04126	1131	-17.6371
IR	IR04126	1132	-12.5972
IR	IR04126	1134	-10.8965
IR	IR04126	1136	-7.64047
IR	IR04126	1137	2.09436
IR	IR04126	1138	11.6975
IR	IR04126	1139	-13.5328
IR	IR04126	1140	-11.1553
IR	IR04126	1141	-11.3884
IR	IR04126	1142	-20.4392
IR	IR04126	1143	-19.1524
IR	IR04126	1144	-19.5581
IR	IR04126	1145	16.8277
IR	IR04134	1147	-14.3872
IR	IR04134	1149	-20.6253
IR	IR04134	1150	-12.3663
IR	IR04134	1152	-9.06341
IR	IR04134	1154	-9.54373
IR	IR04134	1155	-9.6499
IR	IR04134	1157	-15.7908
IR	IR04134	1158	-4.41289
IR	IR04134	1160	-14.2462
IR	IR04134	1162	-12.7557
IR	IR04134	1163	-2.76281
IR	IR04134	1164	-1.32866
IR	IR0422	1166	-16.6606
IR	IR0422	1167	1.22985
IR	IR0422	1168	-19.6545
IR	IR0432	1169	-15.1164
IR	IR0432	1170	-17.7404
IR	IR0432	1172	-12.2124
IR	IR0432	1174	-15.6484
IR	IR0432	1176	-17.843
IR	IR0432	1177	-20.4711
IR	IR0432	1179	-19.2385
IR	IR0432	1180	-18.2864
IR	IR0432	1182	-16.3672
IR	IR0432	1183	-16.7229
IR	IR0432	1185	-12.6463
IR	IR0432	1187	-20.0081
IR	IR0432	1189	-12.7368
IR	IR0432	1190	-12.2961
IR	IR0436	1191	-16.6397
IR	IR0436	1193	-20.2731
IR	IR0436	1195	-18.0363
IR	IR0436	1197	-15.9493
IR	IR0436	1199	-14.3533
IR	IR0436	1200	-6.94284
IR	IR0436	1202	-13.8674
IR	IR0436	1204	-8.17922
IR	IR0436	1208	-16.2451
IR	IR0436	1210	-6.32571
IR	IR0436	1214	-16.1877
IR	IR0496	1217	-13.2471
IR	IR0496	1218	-20.9829
IR	IR0496	1219	-21.7486
IR	IR0496	1221	-1.78871
IR	IR0496	1222	-8.97873
IR	IR0496	1224	-15.283
IR	IR0496	1225	-17.773
IR	IR0496	1227	-0.271794
IR	IR0496	1229	-13.6599
IR	IR0496	1230	-9.09954
IR	IR0496	1232	-22.7587
IR	IR0496	1234	-21.6685
IR	IR0496	1236	-20.1816
IR	IR0496	1239	-9.08142
LA	LA9902	1272	-24.3432
LA	LA9902	1273	-22.8612
LA	LA9902	1274	-23.8441
LA	LA9902	1275	-24.0677
LA	LA9902	1276	-24.6287
LA	LA9902	1277	-24.3752
LA	LA9902	1278	-23.7293
LA	LA9902	1279	-20.6329
LA	LA9902	1280	-23.5665
LA	LA9912	1241	-21.951
LA	LA9912	1242	-22.2659
LA	LA9912	1243	-20.5044
LA	LA9912	1244	-20.3999
LA	LA9912	1245	-20.7744
LA	LA9912	1246	-19.8381
LA	LA9912	1247	-18.2637
LA	LA9912	1248	-20.2561
LA	LA9912	1249	-4.35518
LA	LA9912	1250	-16.7587
LA	LA9924	1251	-17.5085
LA	LA9924	1252	-15.3969
LA	LA9924	1253	-18.9778
LA	LA9924	1255	-21.8607
LA	LA9924	1256	-20.206
LA	LA9924	1257	-19.8362
LA	LA9924	1258	-15.3392
LA	LA9924	1259	-20.6328
LA	LA9924	1260	-17.0596
LA	LA9924	1261	-11.1149
LA	LA9928	1262	-24.5032
LA	LA9928	1263	-21.4345
LA	LA9928	1264	-22.7907
LA	LA9928	1265	-19.6007
LA	LA9928	1266	-20.4199
LA	LA9928	1267	-23.4201
LA	LA9928	1268	-24.2631
LA	LA9928	1269	-21.912
LA	LA9928	1270	-11.9505
LA	LA9928	1271	-14.5341
LA	LA9934	1281	-24.5679
LA	LA9934	1282	-22.8617
LA	LA9936	1283	-17.4999
LA	LA9936	1284	-16.4765
LA	LA9936	1285	-17.4945
LA	LA9936	1286	-17.5071
LA	LA9936	1287	-16.7842
LA	LA9936	1288	-17.5772
LA	LA9936	1289	-19.1132
LA	LA9936	1290	-18.7614
LA	LA9936	1292	-19.8409
LA	LA9936	1293	-19.4183
LA	LA9946	1294	-19.5728
LA	LA9946	1295	-17.6114
LA	LA9946	1296	-13.6803
LA	LA9946	1297	-21.92
LA	LA9946	1298	-16.1653
LA	LA9946	1299	-17.8801
LA	LA9946	1300	-12.3664
LA	LA9946	1301	-8.12189
LA	LA9946	1302	-17.1958
LA	LA9946	1303	-18.2401
LA	LA9948	1304	-7.02137
LA	LA9948	1305	-8.03124
LA	LA9948	1306	0.588261
LA	LA9948	1307	-14.5697
LA	LA9948	1308	-17.116
LA	LA9948	1309	-20.0484
LA	LA9948	1310	-12.159
LA	LA9948	1311	-20.1847
LA	LA9948	1312	-18.48
LA	LA9948	1313	-19.3777
LA	LA9952	1314	-19.9053
LA	LA9952	1315	-14.2916
LA	LA9952	1316	-22.1874
LA	LA9952	1317	-5.51331
LA	LA9952	1318	-17.7671
LA	LA9952	1319	-22.8192
LA	LA9952	1320	-13.0834
LA	LA9952	1321	-20.5151
LA	LA9952	1322	-20.1761
LA	LA9952	1323	-19.9937
LA	LA9954	1324	-20.8422
LA	LA9954	1325	-18.8023
LA	LA9954	1326	-21.3657
LA	LA9954	1327	-20.0819
LA	LA9954	1328	-19.3021
LA	LA9954	1329	-10.7431
LA	LA9954	1330	-16.2597
LA	LA9954	1331	-19.9414
LA	LA9954	1332	-17.3261
LA	LA9954	1333	-14.6578
LR	LR0502	1334	-16.6745
LR	LR0502	1335	-15.4136
LR	LR0502	1336	-11.1431
LR	LR0502	1337	-9.11692
LR	LR0502	1339	-12.0415
LR	LR0502	1340	-18.3432
LR	LR0502	1341	-11.8885
LR	LR0502	1343	-17.5774
LR	LR0502	1344	-14.1819
LR	LR0502	1346	-16.4336
LR	LR0514	1347	-6.27046
LR	LR0514	1350	-1.00386
LR	LR0514	1355	-5.96245
LR	LR0514	1357	-7.9485
LR	LR0514	1359	-9.63107
LR	LR0514	1367	-10.6321
LR	LR0514	1375	4.32144
LR	LR0514	1376	-9.71545
LR	LR0514	1378	-19.0888
LR	LR0514	1379	-16.3827
LR	LR0514	1380	-19.4669
LR	LR0514	1381	-16.5416
LR	LR0514	1382	-17.9846
LR	LR0514	1383	-16.2188
LR	LR0518	1384	-7.40156
LR	LR0518	1386	-13.2994
LR	LR0518	1389	-15.8649
LR	LR0518	1391	-14.7608
LR	LR0518	1393	-19.2852
LR	LR0518	1394	-12.236
LR	LR0518	1396	-13.0767
LR	LR0518	1398	-17.0251
LR	LR0518	1400	-9.241
LR	LR0518	1402	-4.43681
LR	LR0524	1405	-18.2876
LR	LR0524	1406	-3.19344
LR	LR0524	1407	-9.70155
LR	LR0524	1408	-11.729
LR	LR0524	1409	-6.4452
LR	LR0524	1410	-17.2428
LR	LR0524	1411	-18.652
LR	LR0524	1412	-15.9913
LR	LR0524	1413	-11.2522
LR	LR0524	1414	-16.1158
LR	LR0526	1415	-18.4405
LR	LR0526	1416	-19.7502
LR	LR0526	1418	-13.9623
LR	LR0526	1419	-13.9809
LR	LR0526	1420	-16.7935
LR	LR0526	1421	-16.9046
LR	LR0526	1422	-14.2118
LR	LR0526	1423	-16.7058
LR	LR0526	1424	-19.292
LR	LR0526	1425	-19.2928
LR	LR0526	1426	-19.5155
LR	LR0530	1428	-14.1
LR	LR0530	1431	-14.4796
LR	LR0530	1433	-4.10386
LR	LR0530	1435	-7.02498
LR	LR0530	1437	-13.9631
LR	LR0530	1439	-7.41523
LR	LR0530	1440	-8.79383
LR	LR0530	1442	-14.4773
LR	LR0530	1444	-9.86922
LR	LR0530	1446	-5.3637
LR	LR0530	1448	0.422045
LR	LR0532	1450	-16.765
LR	LR0532	1451	-15.863
LR	LR0532	1452	-16.2467
LR	LR0532	1453	-20.1457
LR	LR0532	1454	-18.3602
LR	LR0532	1455	-10.0204
LR	LR0536	1455	-8.95506
LR	LR0536	1457	-12.249
LR	LR0536	1459	-10.0367
LR	LR0536	1460	-14.726
LR	LR0536	1461	-7.45784
LR	LR0536	1462	-1.84181
LR	LR0536	1463	-9.81527
LR	LR0536	1464	-8.86143
LR	LR0536	1466	-13.1827
LR	LR0536	1468	-9.12693
LR	LR0536	1469	-16.1065
LR	LR0538	1471	-17.0202
LR	LR0538	1472	0.146732
LR	LR0538	1473	17.1467
LR	LR0538	1476	-7.55559
LR	LR0538	1477	-17.7291
LR	LR0538	1479	-13.7295
LR	LR0538	1480	-15.515
LR	LR0538	1482	-9.20254
LR	LR0538	1484	-4.45373
LR	LR0538	1485	-15.7222
LR	LR0538	1487	-12.3898
LR	LR0540	1489	-17.6371
LR	LR0540	1490	-19.4123
LR	LR0540	1491	-14.1735
LR	LR0540	1492	-13.8176
LR	LR0540	1493	-15.6354
LR	LR0540	1494	-18.8836
LR	LR0540	1496	-14.2727
LR	LR0540	1497	-8.53858
LR	LR0540	1498	3.80819
OR	OR0114	1498	-23.2962
OR	OR0114	1499	-22.6803
OR	OR0114	1500	-22.01
OR	OR0114	1501	-23.0613
OR	OR0114	1502	-23.3824
OR	OR0114	1503	-17.7518
OR	OR0114	1504	-23.2178
OR	OR0114	1505	-21.4462
OR	OR0114	1506	-20.0769
OR	OR0114	1507	-19.0715
OR	OR0134	1508	-24.1668
OR	OR0134	1509	-20.2235
OR	OR0134	1510	-22.4538
OR	OR0136	1511	-21.8617
OR	OR0136	1512	-20.5899
OR	OR0136	1513	-21.2789
OR	OR0136	1514	-22.5504
OR	OR0136	1515	-15.2851
OR	OR0136	1516	-16.0516
OR	OR0136	1517	-19.8094
OR	OR0152	1518	-23.6442
OR	OR0152	1519	-18.0143
OR	OR0152	1520	-23.3849
OR	OR0152	1521	-23.3937
OR	OR0152	1522	-23.3779
OR	OR0152	1523	-22.976
OR	OR0152	1524	-15.6327
OR	OR0152	1525	-22.4567
OR	OR0152	1526	-23.223
OR	OR0152	1527	-22.7479
OR	OR0172	1528	-22.7102
OR	OR0172	1529	-23.7758
OR	OR0172	1530	-19.8767
OR	OR0172	1531	-15.3815
OR	OR0172	1532	-22.874
OR	OR0178	1533	-18.6378
OR	OR0178	1534	-20.4908
OR	OR0178	1535	-17.6381
OR	OR0178	1536	-15.9327
OR	OR0178	1537	-13.0414
OR	OR0178	1538	-20.6124
OR	OR0178	1539	-17.5156
OR	OR0178	1540	-16.9642
OR	OR0178	1541	-12.7002
OR	OR0178	1542	-14.1129
OR	OR0192	1543	-15.6819
OR	OR0192	1544	-18.5463
OR	OR0192	1545	-17.4536
OR	OR0192	1546	-20.1749
OR	OR0192	1547	-19.1978
OR	OR0192	1548	-21.1353
OR	OR0192	1549	-14.7862
OR	OR0192	1550	-21.4425
OR	OR0192	1551	-17.8274
OR	OR0192	1552	-17.7883
OR	OR0192	1553	-13.7763
OR	OR0192	1554	-14.5004
OR	OR0192	1555	-10.2514
OR	OR0192	1556	-14.6355
OR	OR0192	1557	-16.9217
OR	OR0192	1558	-13.6332
OR	OR0192	1559	-17.1437
PM	PM9912	1560	-13.739
PM	PM9912	1562	-15.2
PM	PM9912	1564	-14.4257
PM	PM9912	1566	-17.9081
PM	PM9912	1567	-12.4674
PM	PM9912	1569	-12.4934
PM	PM9912	1570	4.09113
PM	PM9912	1572	-4.87031
PM	PM9912	1573	-15.6417
PM	PM9912	1575	-1.85904
PM	PM9912	1576	-15.9187
PM	PM9912	1578	-18.7642
PM	PM9914	1580	-14.321
PM	PM9914	1582	-12.7944
PM	PM9914	1583	-0.22799
PM	PM9914	1585	-17.5975
PM	PM9914	1588	-10.5132
PM	PM9914	1590	11.0774
PM	PM9914	1592	-12.346
PM	PM9914	1594	-13.4005
PM	PM9914	1595	-16.0996
PM	PM9914	1596	-16.7921
PM	PM9914	1599	-6.56213
PM	PM9914	1601	-6.26968
PM	PM9914	1603	-10.7413
PM	PM9920	1605	-18.0181
PM	PM9920	1607	-17.1154
PM	PM9920	1609	-21.6203
PM	PM9920	1611	-14.2603
PM	PM9920	1612	7.43501
PM	PM9920	1614	-22.3617
PM	PM9920	1616	-13.9718
PM	PM9920	1618	-18.5886
PM	PM9920	1620	-17.5026
PM	PM9920	1622	-18.2967
PM	PM9920	1623	-2.70616
PM	PM9924	1625	-19.9442
PM	PM9924	1626	-1.41313
PM	PM9924	1628	-20.8584
PM	PM9924	1630	-18.6463
PM	PM9924	1632	-15.4684
PM	PM9924	1634	-16.5757
PM	PM9924	1636	-9.7839
PM	PM9924	1638	-20.6062
PM	PM9924	1639	-19.4281
PM	PM9924	1640	-22.573
PM	PM9924	1641	-21.9128
PM	PM9924	1642	-22.9099
PM	PM9924	1643	-20.1654
PM	PM9924	1644	-20.4234
PM	PM9924	1645	-19.9544
PM	PM9924	1646	-20.7439
PM	PM9924	1647	-21.9936
PM	PM9926	1648	-1.03825
PM	PM9926	1649	-2.41413
PM	PM9926	1651	-16.5759
PM	PM9926	1654	-18.8586
PM	PM9926	1658	-15.7586
PM	PM9926	1659	-9.50372
PM	PM9926	1661	-13.6349
PM	PM9926	1662	-8.43788
PM	PM9926	1664	-3.20048
PM	PM9926	1665	-15.3332
PM	PM9926	1667	2.12238
PM	PM9926	1668	-19.7891
PM	PM9926	1670	-13.4669
PM	PM9926	1671	-10.818
PM	PM9926	1672	-16.4617
PM	PM9926	1676	-11.6167
PM	PM9928	1680	-23.3358
PM	PM9928	1681	-19.3875
PM	PM9928	1682	-24.5632
PM	PM9928	1683	-24.4698
PM	PM9928	1684	-22.7076
PM	PM9928	1685	-24.7311
PM	PM9928	1686	-24.4717
PM	PM9928	1687	-25.0169
PM	PM9928	1688	-24.2823
PM	PM9928	1689	-24.3907
PM	PM9928	1690	-25.2278
PM	PM9928	1691	-24.9577
PM	PM9928	1692	-24.4124
PM	PM9928	1693	-24.3727
PM	PM9928	1694	-24.7347
PM	PM9936	1695	-1.04817
PM	PM9936	1697	1.41056
PM	PM9936	1698	-15.9486
PM	PM9936	1700	-8.44543
PM	PM9936	1701	-9.35479
PM	PM9936	1702	-7.13014
PM	PM9936	1703	-10.7334
PM	PM9936	1705	-13.6801
PM	PM9936	1707	-13.3032
PM	PM9936	1709	-9.78177
PM	PM9936	1711	-9.51828
PM	PM9936	1712	3.26523
PM	PM9936	1714	-17.1769
PM	PM994	1716	-18.0816
PM	PM994	1717	-17.0968
PM	PM994	1719	-6.80909
PM	PM994	1721	-3.94684
PM	PM994	1723	-10.3837
PM	PM994	1725	-11.0323
PM	PM994	1727	-17.9568
PM	PM994	1728	-18.4816
PM	PM9946	1732	-13.3464
PM	PM9946	1736	-10.8301
PM	PM9946	1737	-12.0755
PM	PM9946	1739	-20.6815
PM	PM9946	1740	-18.4477
PM	PM9946	1742	-2.34104
PM	PM9946	1744	-13.8865
PM	PM9946	1746	-13.0735
PM	PM9946	1747	-20.9197
PM	PM9946	1749	4.32947
PM	PM9946	1750	-15.6482
PM	PM9946	1752	2.31747
PM	PM9946	1753	-6.37623
PM	PM9946	1755	-9.61027
PM	PM9946	1756	-19.1628
