## Supplementary Table 3 for "Genetic architecture of a body color cline in *Drosophila americana*"

### Sheet: Sheet1
Supplementary Table 3. Standardization of phenotypic classes among backcrosses
Line number shown was used to mask population identity during data collection.
Pigmentation categories 1-8 shown for both original and standardized pigmentation scores
Number of flies observed within each pigmentation category from the backcross (BC1 population) of each strain is shown.
In the original pigmentation categories table, pigmentation categories are strain-specific. (That is, a fly in pigmentation class 2 of one strain did not necessarily have the same pigmentation as a fly in pigmentation category 2 of another strain).
	Original (strain-specific) pigmentation categories (determined within each backcross population)												Standardized pigmentation categories (common scale for all backcross populations)
Line name	Line number	1	2	3	4	5	6	7	8	Total # Flies		Line name	1	2	3	4	5	6	7	8	Total # Flies
BB0546	53	3	2	4	23	14	0	0	0	46		BB0546	0	0	3	2	4	23	14	0	46
BU0610	46	4	7	4	7	17	12	0	0	51		BU0610	0	4	7	4	7	17	12	0	51
BU0616	49	8	8	3	16	19	6	0	0	60		BU0616	0	0	8	8	3	16	19	6	60
BU0624	44	12	22	13	7	0	0	0	0	54		BU0624	0	12	0	22	0	13	7	0	54
CB0504	108	5	4	4	18	16	11	0	0	58		CB0504	0	5	4	4	18	16	11	0	58
CB0506	102	5	3	14	6	0	0	0	0	28		CB0506	0	0	5	3	14	6	0	0	28
CB0512	107	7	7	8	11	16	2	0	0	51		CB0512	0	0	7	7	8	11	16	2	51
CB0514	109	7	9	6	22	13	0	0	0	57		CB0514	0	7	9	6	22	0	13	0	57
CB0522	106	2	6	15	14	3	0	0	0	40		CB0522	0	0	2	6	15	14	3	0	40
CI0502	15	6	7	24	5	0	0	0	0	42		CI0502	0	0	6	7	24	5	0	0	42
CI0530	11	12	4	15	17	0	0	0	0	48		CI0530	0	0	12	4	15	0	17	0	48
DA0610	112	17	7	6	25	24	6	0	0	85		DA0610	0	0	17	7	6	25	24	6	85
DA0620	114	4	5	4	16	12	3	0	0	44		DA0620	0	4	5	4	16	12	3	0	44
DA0626	118	11	4	8	24	8	0	0	0	55		DA0626	0	0	11	4	8	24	8	0	55
DI0514	145	16	9	11	33	21	1	0	0	91		DI0514	0	0	16	9	11	33	21	1	91
DI0562	142	11	9	22	30	20	2	0	0	94		DI0562	0	0	11	9	22	30	20	2	94
DN0748x37	175	5	7	17	6	0	0	0	0	35		DN0748x37	0	0	0	5	7	17	6	0	35
FG0610	124	7	11	36	11	0	0	0	0	65		FG0610	0	0	7	11	36	11	0	0	65
FG0618	121	11	14	31	10	0	0	0	0	66		FG0618	0	0	11	0	14	31	10	0	66
FG0622	123	4	6	15	22	11	0	0	0	58		FG0622	0	0	4	6	15	22	11	0	58
FG0624	125	1	7	9	21	9	19	0	0	66		FG0624	0	1	7	0	9	21	9	19	66
FP9918	96	3	4	1	16	3	0	0	0	27		FP9918	0	0	3	4	1	16	3	0	27
FP9946	92	2	6	4	9	16	2	0	0	39		FP9946	0	2	0	6	4	9	16	2	39
FP9956	95	8	12	4	10	14	4	0	0	52		FP9956	0	8	0	12	4	10	14	4	52
G9647	64	3	4	22	14	9	0	0	0	52		G9647	0	0	3	4	22	14	9	0	52
HI9912	89	8	12	19	25	11	0	0	0	75		HI9912	0	8	12	0	19	25	11	0	75
HI9946	83	12	17	34	46	10	0	0	0	119		HI9946	0	0	12	17	34	46	10	0	119
HI9950	90	9	8	8	18	30	10	13	0	96		HI9950	0	9	8	8	18	30	10	13	96
II0702	183	5	11	25	20	8	2	0	0	71		II0702	0	5	11	0	25	20	8	2	71
II0710	187	5	7	8	17	4	0	0	0	41		II0710	0	0	5	7	8	17	4	0	41
IR0432	10	10	11	15	10	27	16	6	0	95		IR0432	0	10	11	15	10	27	16	6	95
IR04110	8	7	11	17	28	24	0	0	0	87		IR04110	0	0	7	11	17	0	28	24	87
IR04118	5	2	14	30	23	21	3	0	0	93		IR04118	0	2	14	30	23	21	3	0	93
IR0436	9	15	10	14	19	24	21	0	0	103		IR0436	0	0	15	10	14	19	24	21	103
IR0496	4	10	12	23	27	12	0	0	0	84		IR0496	0	0	10	0	12	23	27	12	84
LA9946	79	6	9	14	19	7	0	0	0	55		LA9946	0	6	9	0	14	19	7	0	55
LA9954	72	16	4	17	20	21	10	0	0	88		LA9954	0	0	16	4	17	20	21	10	88
LR0518	34	2	7	8	6	16	11	0	0	50		LR0518	0	0	2	7	8	6	16	11	50
LR0532	39	3	6	5	14	11	0	0	0	39		LR0532	0	0	3	6	5	14	11	0	39
LR0538	33	4	4	11	18	11	0	0	0	48		LR0538	0	0	4	4	11	18	11	0	48
LR0540	36	17	6	19	26	14	0	0	0	82		LR0540	0	0	17	6	19	26	14	0	82
MK0724	192	6	6	25	14	0	0	0	0	51		MK0724	0	0	6	6	25	14	0	0	51
MK0736	194	10	9	8	11	5	9	3	0	55		MK0736	0	10	9	8	11	5	9	3	55
MK0738	195	12	8	10	30	17	7	0	0	84		MK0738	0	12	8	10	30	17	7	0	84
NN0728	207	9	13	11	10	4	0	0	0	47		NN0728	0	0	0	9	13	11	10	4	47
PM9914	27	19	6	32	21	5	0	0	0	83		PM9914	0	0	19	6	32	21	5	0	83
PM9924	22	7	7	20	24	0	0	0	0	58		PM9924	0	0	7	0	7	20	24	0	58
PM9936	24	4	5	41	8	0	0	0	0	58		PM9936	0	0	4	5	0	41	8	0	58
SC0708	224	3	5	10	15	6	0	0	0	39		SC0708	0	3	5	10	15	0	6	0	39
SC0718	227	1	6	12	10	24	8	0	0	61		SC0718	0	0	1	6	12	10	24	8	61
WS0712	233	2	9	9	11	24	18	11	5	89		WS0712	2	9	9	11	24	18	11	5	89
