## Supplementary Table 5 for "Genetic architecture of a body color cline in *Drosophila americana*"

### Sheet: Amer_assoc_FDR_summary
Supplementary Table 5.		Statistical tests for difference between effects of D. americana and D. novamexicana alleles on pigmentation.
Permutation tests used to assess statistically significance by comparing the observed difference in average pigmentation score for flies with D. americana and D. novamexicana alleles to average differences in pigmentation scores for flies with D. americana and D. novamexicana alleles in 10,000 permuted datasets with genotypes randoly shuffled relative to phenotypes.
Correction for multiple testing using performed using p.adjust function in R with method = "fdr", which implments the Benjamini & Hochberg (1995) method of false discovery rate correction.
Permutation testing and multiple test correction performed using code in from R script provided as Supplementary File 3.
"NA" = not available; genotyping reations failed for these lines.
Line	Line name	tan (FDR)	ebony (FDR)	yellow (FDR)
53	BB0546	0.000566667	<0.0001	0.436644
46	BU0610	<0.0001	<0.0001	0.436644
49	BU0616	0.00226667	<0.0001	0.436644
44	BU0624	<0.0001	<0.0001	0.902239
108	CB0504	0.000204	<0.0001	0.549453
102	CB0506	0.00148065	0.000542553	0.957337
107	CB0512	0.000566667	<0.0001	0.85272
109	CB0514	<0.0001	<0.0001	0.816258
106	CB0522	0.00085	<0.0001	0.436644
15	CI0502	0.0145067	<0.0001	0.549453
11	CI0530	0.00204	<0.0001	0.436644
112	DA0610	0.00234324	<0.0001	0.816258
114	DA0620	<0.0001	<0.0001	0.85272
118	DA0626	0.1608	<0.0001	0.816258
145	DI0514	<0.0001	<0.0001	0.816258
142	DI0562	0.00085	<0.0001	0.816258
175	DN0748x37	0.00695455	0.1806	0.816258
124	FG0610	0.000728571	<0.0001	0.44492
121	FG0618	<0.0001	<0.0001	0.455255
123	FG0622	<0.0001	<0.0001	0.85272
125	FG0624	0.00300769	<0.0001	0.816258
96	FP9918	0.0532898	<0.0001	0.8652
92	FP9946	0.00695455	0.00011087	0.85272
95	FP9956	<0.0001	<0.0001	0.902239
64	G9647	0.0455674	0.002856	0.847965
89	HI9912	<0.0001	<0.0001	0.816258
83	HI9946	<0.0001	<0.0001	0.18375
90	HI9950	<0.0001	<0.0001	0.568094
183	II0702	<0.0001	<0.0001	0.584829
187	II0710	0.060792	<0.0001	0.436644
10	IR 04.32	0.000204	<0.0001	0.1372
8	IR04110	<0.0001	<0.0001	0.816258
5	IR04118	<0.0001	<0.0001	0.648433
9	IR0436	<0.0001	<0.0001	0.865363
4	IR0496	<0.0001	<0.0001	0.9861
79	LA9946	<0.0001	<0.0001	0.436644
72	LA9954	0.00165	<0.0001	0.655826
34	LR0518	<0.0001	<0.0001	0.816258
39	LR0532	<0.0001	0.0006375	0.462642
33	LR0538	0.00497857	0.00187347	NA
36	LR0540	0.0042075	<0.0001	NA
192	MK0724	0.00447805	<0.0001	0.94007
194	MK0736	0.00154545	<0.0001	0.81095
195	MK0738	<0.0001	<0.0001	0.816258
207	NN0728	0.00154545	<0.0001	0.816258
27	PM9914	<0.0001	<0.0001	0.890241
22	PM9924	0.00255	<0.0001	0.816258
24	PM9936	<0.0001	<0.0001	0.816258
224	SC0708	0.053125	<0.0001	0.549453
227	SC0718	0.0483957	<0.0001	0.816258
233	WS0712	<0.0001	<0.0001	0.816258
