## Supplementary Table 7 for "Genetic architecture of a body color cline in *Drosophila americana*"

Strain	Pigmentation	site120	site542	site457	site387	site477	site470	site468	site299	site318	site439	site447	site434	site450	site433	site432	site436	site458	site428	site463	site556	site497	site319	site452	site465	site83	site321	site386	site554	site557	site102	site317	site320	site366	site384	site34	site76	site129	site471	site68	site74
BB0506	-18.53	A	C	A	A	T	G	C	C	A	T	C	C	A	T	A	G	G	A	A	C	G	G	A	G	A	T	G	C	G	T	A	C	C	C	G	T	G	C	G	C
BB0514	-20.29	G	T	T	G	C	G	C	C	A	T	C	C	A	T	A	G	G	G	A	C	G	G	A	G	A	T	G	C	C	T	A	C	C	C	G	T	G	C	G	C
BB0530	-17.68	A	C	T	A	T	G	C	T	G	T	C	C	A	T	A	G	G	C	A	C	G	G	A	G	A	T	G	C	C	T	A	C	C	C	G	T	G	C	G	C
BB0534	-13.4	A	C	C	A	C	T	G	T	G	C	T	T	C	G	G	A	A	G	C	C	G	G	A	G	A	T	G	C	G	T	A	C	C	C	G	T	A	T	G	T
BB0546	-17.19	G	C	T	A	T	G	C	C	G	T	C	C	A	T	A	G	G	C	A	G	G	G	A	G	A	T	G	A	C	T	A	C	C	C	G	T	G	C	G	C
BU0602	-18	A	C	C	A	C	T	C	T	G	C	T	T	C	T	A	G	G	G	A	C	G	A	A	G	A	T	G	C	C	T	A	G	C	C	G	T	G	C	G	T
BU0610	-16.1	A	T	T	G	C	G	C	T	G	T	C	C	A	T	A	G	G	G	A	C	G	A	A	G	G	G	G	C	G	T	T	G	C	C	G	T	G	C	G	C
BU0616	-16.78	G	T	T	G	C	G	C	C	A	T	C	C	A	T	A	G	G	G	A	G	G	G	A	G	G	T	G	C	C	T	A	C	C	C	G	T	G	C	G	C
BU0622	-17.58	A	C	T	G	T	G	C	C	A	T	C	T	A	T	A	G	G	G	A	G	G	A	A	G	A	T	G	C	C	T	A	C	C	C	G	T	G	C	G	C
BU0624	-14.82	A	T	C	A	C	T	G	T	G	C	T	T	C	G	G	G	G	G	A	C	G	A	A	G	A	G	G	C	C	T	A	G	C	C	G	T	G	C	G	C
BU0628	-14.1	G	T	T	A	T	G	C	T	G	T	C	C	A	T	A	G	G	G	A	C	G	G	A	G	A	T	G	C	C	T	A	C	C	C	G	T	G	C	G	C
BU0652	-16.68	A	T	A	A	T	G	C	C	G	T	C	C	A	T	A	G	G	A	A	C	G	G	A	G	A	T	G	C	G	T	A	C	C	C	G	T	G	C	G	C
CB0504	-20.54	G	T	A	A	T	G	C	C	A	T	C	C	A	T	A	G	G	C	A	C	G	G	G	G	G	T	G	C	C	T	A	C	C	C	G	T	G	C	G	C
CB0506	-17.26	A	T	C	G	C	T	G	C	A	C	T	T	C	G	G	A	A	G	C	G	G	G	A	G	A	T	G	A	G	T	A	C	C	C	G	T	A	C	G	C
CB0510	-22.62	A	C	T	G	T	G	C	T	G	T	C	C	A	T	A	G	G	G	A	C	G	G	A	G	A	T	G	C	C	T	A	C	C	C	G	T	G	C	G	C
CB0512	-17.43	A	C	T	A	T	G	C	T	G	T	C	C	A	T	A	G	G	G	A	G	G	G	A	A	A	T	G	C	C	T	A	C	C	C	G	T	G	C	G	C
CB0514	-22.27	A	C	T	G	T	G	C	C	A	T	C	C	A	T	A	G	G	G	A	C	G	G	A	G	A	T	G	C	C	C	A	C	C	T	G	T	G	T	G	C
CB0520	-21.15	A	C	T	A	T	G	C	C	A	T	C	C	A	T	A	G	G	G	A	G	G	G	A	G	A	T	G	C	C	T	A	C	C	C	G	T	G	C	G	C
CB0522	-20.85	A	T	C	G	C	T	G	T	G	C	T	T	C	G	G	A	A	G	C	C	G	G	A	G	A	T	G	C	C	C	A	C	C	C	G	T	G	C	G	C
CB0524	-19.58	A	C	A	A	T	G	C	T	G	T	C	C	A	T	A	G	G	C	A	C	G	G	G	G	A	T	G	C	C	T	A	C	A	C	G	T	G	C	G	C
CB0526	-20.6	G	T	C	G	C	T	G	C	A	C	T	T	C	G	G	A	A	G	C	C	G	G	A	G	A	T	G	C	C	T	A	C	C	C	G	T	G	T	A	C
CI0502	-6.75	A	C	C	A	C	T	G	C	A	C	T	T	C	G	G	A	A	G	C	C	G	G	A	G	A	T	G	C	C	T	A	C	A	C	G	C	G	C	G	C
CI0508	-6.48	A	C	A	A	T	G	C	T	G	T	C	C	A	T	A	G	G	C	A	C	G	G	G	G	A	T	G	C	C	T	A	C	C	C	G	T	G	C	G	C
CI0518	-9.88	A	C	A	A	T	G	C	T	G	T	C	C	A	T	A	G	G	C	A	C	G	G	G	G	A	T	G	C	C	C	A	C	C	C	G	T	G	C	G	T
CI0528	-13.54	A	C	T	A	T	G	C	T	G	T	C	T	A	T	A	G	G	G	A	C	G	G	A	G	A	T	G	C	C	T	A	C	C	C	G	T	G	C	G	C
CI0530	-14.69	A	C	T	G	T	G	C	T	G	T	C	C	A	T	A	G	G	G	A	C	G	G	A	G	A	T	G	C	C	T	A	C	C	C	G	T	G	C	G	C
CI0538	-15.27	A	C	A	A	T	G	C	T	G	T	C	C	A	T	A	G	G	C	A	G	A	G	G	G	A	T	G	C	C	T	A	C	C	C	G	T	G	C	G	C
DA0610	-20.94	A	C	T	G	T	G	C	T	G	T	C	C	A	T	A	G	G	G	A	C	G	G	A	G	A	T	G	C	C	C	A	C	C	C	G	T	G	C	G	C
DA0616	-21.98	A	C	T	A	T	G	C	C	A	T	C	C	A	T	A	G	G	G	A	G	G	G	A	G	A	T	G	A	G	T	A	C	C	C	G	T	G	C	G	C
DA0620	-19.5	A	T	T	G	T	G	C	T	G	T	C	C	A	T	A	G	G	G	A	C	G	G	A	G	A	T	A	C	C	T	A	C	C	C	C	T	G	C	G	C
DA0626	-19.33	G	T	A	A	C	T	G	T	G	C	T	T	A	G	A	G	A	G	A	C	G	G	A	G	A	T	G	C	C	T	A	C	C	C	C	T	G	C	G	C
DA0634	-18.04	A	T	C	G	C	T	G	T	G	C	T	T	C	G	G	A	A	G	C	C	G	A	A	G	A	G	G	C	C	T	T	C	C	C	G	T	G	C	G	C
DA0644	-18.32	A	C	T	G	T	G	G	C	G	T	C	C	A	G	A	G	G	G	A	C	A	A	A	G	A	G	A	T	C	T	T	C	C	C	G	T	A	C	G	C
DI0506	-17.12	G	C	T	A	T	G	C	C	A	T	C	C	A	T	A	G	G	G	A	C	G	G	A	G	A	T	A	C	C	T	A	C	C	C	G	T	G	T	G	C
DI0562	-17.91	A	C	A	A	T	G	C	T	G	T	C	C	A	T	A	G	G	A	A	C	A	G	A	G	A	T	G	C	C	T	A	C	C	C	G	T	G	C	G	C
DN0712X09	-17.23189705	G	C	T	A	T	G	C	T	G	T	C	C	A	T	A	G	G	G	A	C	G	G	A	G	A	T	G	C	C	T	A	C	C	C	G	T	G	C	G	C
DN0728X21	-20.0856617	G	T	T	G	T	G	C	T	G	T	C	C	A	T	A	G	G	G	A	C	G	G	A	G	A	T	G	C	C	T	A	C	C	T	G	T	G	C	G	C
DN0744X33	-14.57366304	A	T	C	G	C	T	G	C	A	C	T	T	C	G	G	A	A	G	C	C	G	G	A	G	A	T	G	C	C	T	A	C	C	C	G	C	G	C	G	C
DN0748X37	-16.35759978	A	C	C	G	C	T	G	C	A	C	C	C	C	G	G	G	G	G	A	C	A	G	A	G	A	T	A	C	C	T	A	C	C	C	G	T	G	C	G	C
DN0752X41	-17.45701501	A	C	C	A	C	T	G	T	G	C	T	T	C	G	G	A	A	G	C	C	G	G	A	G	A	T	G	C	C	T	A	C	C	C	G	T	G	C	G	C
DN0754X43	-16.57427804	A	C	T	G	T	G	C	C	A	T	C	C	A	T	A	G	G	G	A	C	G	G	A	G	A	T	G	C	C	T	A	C	C	T	G	T	G	C	G	C
DN0766X55	-15.87661145	G	T	C	G	C	T	G	T	G	C	C	T	C	G	G	G	G	G	A	C	G	G	A	G	A	T	G	C	C	T	A	C	C	C	G	T	G	C	G	C
FG0602	-19.77	A	C	A	A	T	G	C	T	G	T	C	C	A	T	A	G	G	C	A	C	G	G	G	G	A	T	G	C	C	T	A	C	C	C	G	T	G	C	G	C
FG0604	-23.23	A	T	C	G	C	T	G	T	G	C	T	T	C	G	G	A	A	G	C	C	G	A	A	G	A	G	G	C	C	T	T	G	C	C	G	T	G	C	A	C
FG0610	-16.24	A	T	C	G	C	T	G	T	G	C	T	T	C	G	G	A	G	G	C	C	G	A	A	G	A	G	G	C	C	T	T	C	C	C	G	T	G	C	G	C
FG0618	-17.83	G	C	C	G	T	T	G	C	A	C	T	T	C	G	G	A	A	G	C	C	A	G	A	G	G	T	G	C	C	T	A	C	C	C	G	T	G	C	G	C
FG0622	-21.33	A	C	A	A	T	G	C	T	G	T	T	C	A	T	A	G	G	A	A	C	G	G	A	A	A	T	G	C	C	T	A	C	C	C	G	T	A	C	G	C
FG0624	-19.97	A	C	T	G	T	G	C	C	A	T	C	C	A	T	A	G	G	G	A	C	G	G	A	G	A	T	G	C	C	T	A	C	C	C	G	T	G	C	G	C
FG0626	-18.67	G	C	T	A	T	G	C	C	A	T	C	C	A	T	A	G	G	G	A	C	G	G	A	G	A	T	G	C	C	T	A	C	C	C	G	T	G	C	G	C
FG0642	-16.98	A	C	T	A	T	G	C	T	G	T	C	C	A	T	A	G	G	G	A	C	G	G	A	A	A	T	G	C	C	T	A	C	C	C	G	T	G	C	G	C
FP9918	-22.24	A	C	C	G	C	T	G	T	G	C	T	T	C	G	G	A	A	G	C	G	G	G	A	G	A	T	G	C	C	T	A	C	A	C	G	C	G	C	G	C
FP9946	-19.85	G	C	T	G	T	G	C	T	G	T	C	C	A	T	A	G	G	C	A	C	G	G	A	G	G	T	G	C	C	T	A	C	C	C	G	T	G	C	G	C
G9611	-21.39	A	C	T	G	T	G	C	C	A	T	C	C	A	T	A	G	G	G	A	G	G	G	A	G	A	T	G	A	C	T	A	C	C	C	G	T	G	C	G	C
G9613	-19.02	A	C	A	G	T	G	C	C	A	T	C	C	A	T	A	G	G	C	A	G	A	G	G	G	A	T	G	T	C	T	A	C	C	C	G	T	G	C	G	C
G9630	-15.32	A	C	T	A	T	G	C	T	G	T	T	C	A	T	A	G	G	A	A	C	G	G	A	G	A	T	G	C	C	T	A	C	C	C	G	T	G	C	G	C
G9640	-11.53	A	T	T	G	T	G	C	T	G	T	C	C	A	T	A	G	G	G	A	C	G	A	A	A	G	G	G	C	C	T	T	G	C	C	G	T	G	C	G	C
G9645	-15.44	A	T	C	G	C	T	G	C	A	C	T	T	C	G	G	A	A	G	C	C	G	G	A	G	A	T	G	C	C	T	A	C	C	C	G	T	G	T	G	C
G9647	-15.84	G	C	A	A	T	G	C	T	G	T	T	C	A	T	A	G	G	A	A	C	G	G	A	A	A	T	G	C	C	T	A	C	C	C	G	T	G	C	G	C
HI9912	-22.27	A	C	T	A	T	G	C	C	A	T	C	C	A	T	A	G	G	C	A	C	G	G	A	G	A	T	G	C	C	T	A	C	C	C	G	T	A	C	G	C
HI9914	-16.51	A	C	C	G	C	T	G	T	G	C	T	T	C	G	G	A	A	G	C	C	G	G	A	G	A	T	G	C	C	T	A	C	C	C	G	T	G	C	G	C
HI9920	-23.12	A	C	T	A	T	G	C	C	A	T	C	C	A	T	A	G	G	G	A	C	G	G	A	G	A	T	G	C	C	T	A	C	C	C	G	T	G	C	G	C
HI9946	-14.49	G	C	C	G	C	T	G	T	G	C	T	T	C	G	G	A	A	G	C	C	G	G	A	G	A	T	G	C	C	T	A	C	C	C	G	T	G	C	G	C
HI9950	-22.01	A	C	T	A	T	G	C	T	G	T	C	C	A	T	A	G	G	G	A	G	G	G	A	A	A	T	G	C	C	T	A	C	C	C	G	T	G	C	G	C
HI996	-19.64	A	T	A	A	T	G	C	T	G	T	T	C	A	T	A	G	G	A	A	C	G	G	A	A	A	T	G	C	C	T	A	C	C	C	G	T	G	C	G	T
II0702	-20.09686748	A	C	A	A	T	G	C	T	G	T	C	C	A	T	A	G	G	G	A	C	A	G	G	G	A	T	G	C	C	C	A	C	C	C	C	T	G	C	G	C
II0710	-19.67359978	G	T	C	G	C	T	G	T	G	C	T	T	C	G	G	A	A	G	C	C	G	G	A	G	A	T	G	C	C	T	A	C	C	C	G	T	G	C	G	C
IR0410	-11.66	A	C	T	A	T	G	C	T	G	T	C	C	A	T	A	G	G	G	A	C	G	G	A	A	A	T	G	C	C	T	A	C	C	C	G	T	G	C	G	C
IR04110	-13.37	A	C	C	G	T	T	C	T	G	C	T	T	C	T	G	A	G	G	A	C	G	G	A	G	A	T	G	C	C	T	A	C	C	C	G	T	G	C	G	C
IR04116	-17.18	G	C	A	A	T	G	C	T	G	T	T	C	A	T	A	G	G	A	A	C	G	G	A	A	A	T	G	C	C	T	A	C	C	C	G	T	G	C	G	C
IR04118	-9.79	A	C	T	G	T	G	C	C	A	T	C	C	A	T	A	G	G	G	A	C	G	G	A	G	A	T	G	C	C	T	A	C	C	T	G	T	G	T	G	C
IR04126	-9.1	A	C	C	A	C	T	G	T	G	C	T	T	C	T	A	A	G	C	A	G	A	G	A	G	A	T	G	C	C	T	A	C	C	C	G	T	G	C	G	C
IR0432	-16.24	A	T	T	G	C	T	C	C	A	T	C	C	A	T	A	G	G	G	A	C	G	G	A	G	A	T	G	C	C	T	A	C	C	C	G	C	G	C	G	C
IR0436	-13.91	A	C	A	A	T	G	C	T	G	T	C	C	A	T	A	G	G	C	A	C	G	G	G	G	A	T	G	C	C	T	A	C	C	C	G	T	G	C	G	C
IR0496	-14.04	A	C	A	A	T	G	C	T	G	T	C	C	A	T	A	G	G	A	A	C	G	A	A	G	A	G	A	C	C	T	A	G	C	C	G	T	G	C	G	C
LA9936	-18.05	A	C	C	G	C	T	G	C	A	C	T	T	C	G	G	A	A	G	C	C	G	G	A	G	A	T	G	C	C	T	A	C	C	C	G	T	G	C	A	C
LA9946	-16.28	A	C	T	G	T	G	C	T	A	T	C	T	A	T	A	G	G	G	A	C	G	G	A	G	A	T	G	C	C	T	A	C	C	T	G	T	G	C	G	C
LA9952	-17.63	A	C	A	A	T	G	C	T	G	T	C	C	A	T	A	G	G	G	A	C	G	G	G	G	A	T	G	C	C	T	A	C	C	C	G	T	G	C	G	C
LA9954	-17.93	A	C	C	A	C	T	G	T	G	C	T	T	C	T	G	A	G	G	A	C	G	G	A	G	A	T	G	C	G	T	A	C	C	C	G	T	G	C	G	C
LR0502	-14.28	A	T	T	G	T	G	C	C	A	T	C	C	A	T	A	G	G	G	A	C	G	G	A	G	A	T	G	C	C	T	A	C	C	T	G	T	G	C	G	C
LR0514	-10.89	A	C	A	A	T	G	C	T	G	T	C	C	A	T	A	G	G	C	A	C	A	G	G	G	A	T	G	C	C	T	A	C	C	C	G	T	G	C	G	C
LR0518	-12.66	A	C	C	G	C	T	G	T	G	C	T	T	C	G	G	A	A	G	C	C	G	G	A	G	A	T	G	C	C	C	A	C	C	C	G	T	G	C	G	C
LR0524	-12.86	G	T	C	A	C	T	G	C	A	C	T	T	C	T	G	A	A	G	A	C	G	G	A	G	G	T	A	C	C	T	A	C	C	C	G	T	G	C	A	C
LR0526	-17.17	G	C	T	A	T	G	C	T	G	T	C	C	A	T	A	G	G	G	A	C	A	A	A	G	G	G	A	T	G	T	T	G	C	C	G	T	G	C	G	C
LR0530	-9.02	A	C	T	A	T	G	C	T	G	T	C	C	A	T	A	G	G	G	A	C	G	G	A	G	A	T	G	C	C	T	A	C	C	C	G	T	G	C	G	C
LR0532	-16.23	A	C	T	A	T	G	C	T	G	T	C	C	A	T	A	G	G	C	A	G	G	G	A	G	A	T	G	C	C	T	A	C	C	C	G	T	G	C	G	C
LR0536	-10.21	A	T	C	G	C	T	G	C	A	C	T	T	C	G	G	A	A	G	C	C	G	G	A	G	A	T	G	C	C	T	A	C	C	C	G	T	G	C	G	C
LR0538	-8.73	A	C	T	A	T	G	C	T	G	T	C	C	A	T	A	G	G	G	A	C	G	G	A	G	A	T	G	C	C	C	A	C	C	C	G	T	G	C	G	C
LR0540	-13.17	A	C	C	G	C	T	G	C	A	C	T	T	C	G	G	A	A	G	C	C	G	G	A	G	A	T	G	C	C	T	A	C	C	C	G	T	G	C	A	C
MK0716	-16.17379867	A	T	C	A	C	T	G	C	A	C	T	T	C	G	G	A	A	G	C	C	G	G	A	G	A	T	G	C	C	T	A	C	C	C	C	T	G	C	G	C
MK0718	-15.46631228	A	C	T	A	T	G	C	C	A	T	C	C	A	T	A	G	G	G	A	C	G	G	A	G	A	T	G	C	C	T	A	C	C	C	G	T	A	C	G	C
MK0720	-19.80381423	A	C	A	A	T	G	C	T	G	T	C	C	A	T	A	G	G	A	A	C	G	G	A	G	A	T	G	C	C	T	A	C	C	C	G	C	G	C	G	C
MK0736	-18.63489005	G	C	C	A	C	T	G	T	G	C	T	T	C	G	T	A	A	G	C	C	A	G	A	G	A	T	G	T	C	T	A	C	C	C	G	T	G	C	G	C
MK0738	-18.59526637	A	T	T	G	C	G	C	T	G	T	C	C	A	T	A	G	G	G	A	C	G	G	A	G	A	T	G	C	C	T	A	C	C	C	G	T	G	C	G	C
NN0708	-14.90175153	A	C	T	A	T	G	C	T	G	T	C	C	A	T	A	G	G	G	A	C	G	G	A	A	A	T	G	C	C	T	A	C	C	C	G	T	G	C	G	C
NN0718	-14.44990561	G	C	T	A	T	G	C	T	G	T	C	C	A	T	A	G	G	C	A	C	G	G	A	G	G	T	G	C	C	T	A	C	C	C	G	T	G	C	G	C
NN0728	-18.1960582	G	C	C	G	C	T	G	T	G	C	C	C	C	G	G	G	G	G	A	C	G	G	A	G	A	T	G	C	C	T	A	C	C	C	G	T	G	C	G	C
OC0714	-19.14386481	A	C	T	G	T	T	G	C	A	T	C	T	A	G	A	G	G	G	A	C	G	G	A	G	A	T	G	C	C	T	A	C	C	T	G	T	G	C	G	C
OC0718	-20.28875742	A	C	C	A	C	T	G	T	A	C	T	T	C	G	G	A	A	G	C	C	G	G	A	G	A	T	G	C	C	T	A	C	A	C	C	T	G	C	G	T
OC0726	-22.78978077	G	C	C	G	C	T	G	C	A	C	C	C	A	G	G	G	T	G	A	C	A	G	A	G	A	T	G	C	C	T	A	C	C	C	G	T	G	C	G	C
PM9914	-9.74	A	C	C	A	C	T	G	C	A	C	T	T	C	G	G	A	A	G	C	C	G	G	A	G	A	T	G	C	C	T	A	C	A	C	G	T	G	C	G	C
PM9928	-24.07	A	C	C	G	C	T	G	T	G	C	T	T	C	G	G	A	A	G	C	C	G	G	A	G	A	T	G	C	C	T	A	C	A	C	G	C	G	C	G	C
PM9936	-8.57	A	C	A	A	T	G	C	T	G	T	T	C	A	T	A	G	G	A	A	C	G	G	A	A	A	T	G	C	C	T	A	C	C	C	G	T	G	C	G	C
PM994	-12.97	A	C	C	A	C	T	G	C	A	C	T	T	C	G	G	A	A	G	C	C	G	G	A	G	A	T	G	C	C	T	A	C	A	C	G	T	G	C	G	C
SC0702	-23.44239867	A	T	T	A	T	G	G	T	G	T	C	C	A	G	A	G	G	G	A	C	G	G	A	G	A	T	G	C	C	T	A	C	C	C	G	T	G	C	G	C
SC0708	-20.4049606	A	T	A	A	T	T	G	T	G	C	C	T	A	G	G	G	G	G	A	C	G	G	A	G	A	T	G	C	C	T	A	C	C	C	C	T	G	C	G	C
SC0718	-22.7264975	A	C	C	A	C	T	G	T	G	C	T	C	C	G	G	G	A	G	A	C	G	G	A	G	A	T	G	C	C	T	A	C	C	C	G	T	G	C	G	C
WS0712	-18.95031028	G	T	T	A	T	G	C	T	G	T	C	C	A	T	A	G	G	G	A	C	G	G	A	G	A	T	G	C	C	T	A	C	C	C	G	T	G	C	G	C
