## Supplementary Table 8 for "Genetic architecture of a body color cline in *Drosophila americana*"

### Sheet: Sheet1
Supplementary Table 8. Variable sites in ebony and tan show no statistically significant association with pigmentation
Sites with "NA" have variants perfectly correlated with variants at one or more other sites.
Results below produced by the following general linear model, which was fit in R with glm (Pigmentation ~ site_1+site_2+….+site_n) for each gene
For ebony, n=44 sites tested, Bonferroni corrected statisitcal significance threshold is -log(p-value) = 2.94
For tan, n=73 sites tested, Bonferroni corrected statisitcal significance threshold is -log(p-value) = 3.16
ebony									tan
Site	Estimate	Std. err	t-value	p-value	-log(p-value)				Site	Estimate	Std. error	t-value	p-value	-log(p-value)
(Intercept)	2.7429	21.2178	0.129	0.8976	0.0469172				(Intercept)	-8.16147	20.5196	-0.398	0.6941	0.158578
34	3.6801	2.5695	1.432	0.1571	0.803824				13	-0.68461	1.92314	-0.356	0.7247	0.139842
68	2.8696	2.626	1.093	0.2787	0.554863				21	3.72733	5.90325	0.631	0.5333	0.273028
74	0.7054	2.5331	0.278	0.7816	0.107015				21	-2.84202	2.70984	-1.049	0.3039	0.517269
76	0.6421	2.3251	0.276	0.7833	0.106072				24	1.78166	3.66556	0.486	0.631	0.199971
83	1.6822	2.3824	0.706	0.4828	0.316233				100	2.32516	2.1237	1.095	0.2836	0.547294
102	-0.1463	1.8884	-0.077	0.9385	0.0275657				143	0.36066	1.6586	0.217	0.8296	0.0811313
120	-1.4226	1.3777	-1.033	0.3058	0.514563				155	-2.93512	2.81977	-1.041	0.3075	0.512155
129	1.8365	2.1051	0.872	0.3863	0.413075				168	-0.86441	1.96452	-0.44	0.6636	0.178094
299	-3.4649	2.6077	-1.329	0.1888	0.723998				176	-3.56692	2.41803	-1.475	0.1522	0.817585
317	-3.0792	4.8788	-0.631	0.5303	0.275478				184	13.406	10.5592	1.27	0.2155	0.666553
318	2.6101	2.5791	1.012	0.3155	0.501001				189	-5.15527	2.63583	-1.956	0.0613	1.21254
319	3.1431	4.9912	0.63	0.5312	0.274742				191	0.63517	2.10062	0.302	0.7648	0.116452
320	-1.6143	4.0782	-0.396	0.6936	0.158891				205	-14.7497	10.8709	-1.357	0.1865	0.729321
321	-6.3842	6.3095	-1.012	0.3155	0.501001				216	2.67102	2.08939	1.278	0.2124	0.672845
366	1.6188	2.3219	0.697	0.4883	0.311313				218	0.83746	2.36484	0.354	0.7261	0.139004
384	2.3341	2.3758	0.982	0.3297	0.481881				228	-1.79383	1.67766	-1.069	0.2948	0.530473
386	-2.3258	2.4243	-0.959	0.3411	0.467118				247	-8.39969	3.63671	-2.31	0.0291	1.53611
387	-2.3431	1.3655	-1.716	0.0912	1.04001				253	-0.7772	1.83899	-0.423	0.676	0.170053
428	-2.8875	5.4409	-0.531	0.5975	0.223662				267	-1.26572	2.23753	-0.566	0.5765	0.239201
428	-4.0541	5.2812	-0.768	0.4456	0.351055				293	0.79777	1.60856	0.496	0.6241	0.204746
432	-1.2068	4.3056	-0.28	0.7802	0.107794				296	-7.36455	13.958	-0.528	0.6022	0.220259
432	-6.0052	7.0513	-0.852	0.3977	0.400444				298	-4.28481	3.1487	-1.361	0.1853	0.732125
433	-1.9917	7.0194	-0.284	0.7775	0.1093				305	0.44763	2.51323	0.178	0.86	0.0655015
434	4.0539	2.62	1.547	0.1269	0.896538				310	1.99974	3.31272	0.604	0.5513	0.258612
436	-5.0742	6.8905	-0.736	0.4643	0.333201				311	2.5853	7.35153	0.352	0.7279	0.137928
439	-8.5405	8.2171	-1.039	0.3027	0.518988				315	3.75524	4.71068	0.797	0.4326	0.363913
447	-2.3239	2.8449	-0.817	0.4171	0.37976				315	NA	NA	NA	NA
450	3.1152	6.1989	0.503	0.6171	0.209644				319	-5.84829	5.44873	-1.073	0.293	0.533132
452	5.5649	5.4521	1.021	0.3114	0.506681				342	6.76396	9.1475	0.739	0.4663	0.331335
457	-4.9135	7.8151	-0.629	0.5318	0.274252				344	-1.04213	1.89084	-0.551	0.5862	0.231954
457	4.6406	5.0134	0.926	0.3582	0.445874				348	0.06431	3.53008	0.018	0.9856	0.00629931
458	0.5837	3.1807	0.184	0.855	0.0680339				350	1.42763	2.87376	0.497	0.6235	0.205164
458	NA	NA	NA	NA					363	-1.92914	3.66662	-0.526	0.6033	0.219467
463	-1.2809	6.382	-0.201	0.8416	0.0748943				365	1.54034	2.29048	0.672	0.5072	0.294821
465	-3.4996	2.0839	-1.679	0.0981	1.00833				367	-10.4971	8.82966	-1.189	0.2452	0.61048
468	-5.7941	6.0546	-0.957	0.3423	0.465593				367	-16.9727	13.187	-1.287	0.2094	0.679023
470	-1.6756	4.0711	-0.412	0.6821	0.166152				379	0.17601	3.16885	0.056	0.9561	0.0194967
471	-0.2234	2.1506	-0.104	0.9176	0.0373466				379	NA	NA	NA	NA
477	-3.8908	2.3979	-1.623	0.1097	0.959793				387	-1.42786	3.10164	-0.46	0.6491	0.187688
497	-1.5626	2.1721	-0.719	0.4746	0.323672				403	0.71498	2.60985	0.274	0.7863	0.104412
542	-0.7899	1.3015	-0.607	0.5461	0.262728				404	6.29222	3.44733	1.825	0.0795	1.09963
554	-0.4829	3.1383	-0.154	0.8782	0.0564066				412	5.035	4.33217	1.162	0.2557	0.592269
554	-1.6565	4.3887	-0.377	0.7071	0.150519				418	0.07568	1.72833	0.044	0.9654	0.0152927
556	-2.8968	1.77	-1.637	0.1068	0.971429				422	-3.17344	5.68271	-0.558	0.5813	0.2356
557	-1.3358	2.383	-0.561	0.5771	0.238749				427	-4.23214	3.34307	-1.266	0.2168	0.663941
									441	-0.64285	8.04874	-0.08	0.937	0.0282604
									441	-0.23599	1.95888	-0.12	0.905	0.0433514
									442	NA	NA	NA	NA
									472	7.20448	3.42098	2.106	0.045	1.34679
									481	-2.83955	5.95516	-0.477	0.6375	0.19552
									481	-5.0688	5.50302	-0.921	0.3655	0.437113
									516	0.86102	2.39048	0.36	0.7216	0.141703
									520	2.97272	3.58771	0.829	0.4149	0.382057
									522	2.7797	4.74679	0.586	0.5632	0.249337
									529	1.15216	3.981	0.289	0.7746	0.110923
									543	-3.00353	3.28943	-0.913	0.3696	0.432268
									545	-1.76707	3.43127	-0.515	0.6109	0.21403
									551	-1.44143	1.73823	-0.829	0.4145	0.382475
									580	-1.20676	2.29386	-0.526	0.6033	0.219467
									615	0.99423	2.67025	0.372	0.7127	0.147093
									642	-2.41243	2.96619	-0.813	0.4234	0.373249
									658	-4.03711	1.86442	-2.165	0.0397	1.40121
									693	2.99893	1.37411	2.182	0.0383	1.4168
									720	0.10547	2.12054	0.05	0.9607	0.0174122
									721	NA	NA	NA	NA
									736	-3.64169	3.49534	-1.042	0.3071	0.51272
									777	3.71884	2.65683	1.4	0.1734	0.760951
									825	2.26703	1.58436	1.431	0.1644	0.784098
									962	1.53839	3.21708	0.478	0.6365	0.196202
									1006	0.70333	1.46897	0.479	0.6361	0.196475
									1016	6.85582	11.3905	0.602	0.5525	0.257668
									1052	-0.53204	1.71731	-0.31	0.7592	0.119644
									1089	-0.41958	2.52412	-0.166	0.8693	0.0608303
									1165	-2.98441	1.78949	-1.668	0.1074	0.968996
									1167	2.42299	2.8628	0.846	0.4051	0.392438
									1300	0.68622	2.55726	0.268	0.7906	0.102043
									1301	NA	NA	NA	NA
									1302	NA	NA	NA	NA
									1303	NA	NA	NA	NA
									1316	2.17259	2.1813	0.996	0.3284	0.483597
